# Paleogenomic Evidence for Genetic Heterogeneity and Prior Admixture in Gothic-Associated Communities of Late Antique Bulgaria

**DOI:** 10.64898/2026.03.03.709317

**Authors:** Svetoslav Stamov, Todor Chobanov, Tianyi Wang, Kremena Stoeva, Dimcho Momchilov, Andrey Aladzhov, Kaloyan Chobanov, Miroslav Klasnakov, Georgi Stamov, Milen Nikolov, Desislava Nesheva, Peter Heather, Draga I. Toncheva, Milen Zamfirov, Iosif Lazaridis, David Reich

## Abstract

We report genome-wide ancient DNA from 38 individuals associated with Gothic-period mortuary contexts at two Bulgarian sites: the Aquae Calidae necropolis (∼320 - 375 CE; n=23) and the Aul of Khan Omurtag (AKO; ∼350 - 489 CE; n=15). Although linked by closely similar Gothic-associated material culture and east - west Arian burial practices, the two assemblages are genetically distinct. Aquae Calidae individuals are modeled with predominantly Anatolian-related ancestry (50 - 85% in qpAdm), whereas AKO individuals are modeled with predominantly Wielbark/Chernyakhov-related northern ancestry (60 - 78%). Across the full assemblage, no single ancestry model fits all individuals, whose profiles range from nearly unadmixed Chernyakhov-like to predominantly Anatolian-related. DATES analysis places admixture between northern European and southern Balkan/Anatolian-related ancestry components approximately 11 - 13 generations before burial (point estimate ∼50 CE; 95% CI, 85 BCE - 183 CE; Z=5.26), raising the possibility that this mixture predated the earliest documented Gothic - Roman contacts (∼170 CE). The convergence of dates across alternative southern proxies, together with reduced fit when Balkan and Anatolian sources are pooled into a single southern reference, favors admixture involving a pre-blended Balkan - Anatolian substrate over two temporally distinct southern admixture pulses. This signal was not recovered in the non-Gothic Roman-period Balkan populations tested as controls and is consistent with admixture in a trans-Danubian frontier setting, potentially including Roman Dacia after 106 CE. These findings support models in which Gothic affiliation in the Balkans operated as a cultural-political framework encompassing populations of diverse biological ancestry.
