## Supplemental Tables S1-S5 for "Paleogenomic Evidence for Genetic Heterogeneity and Prior Admixture in Gothic-Associated Communities of Late Antique Bulgaria"

### Sheet: ReadMe
Pre-Mixed Ancestry and Cultural Diversity — Supplementary Tables
This workbook contains supplementary data tables referenced in the manuscript.
Tables are organized as separate sheets.
Sheet Index:
Table S1: f3-outgroup statistics — f3(Old_Africa1; Target, Reference) for all populations and phases
Table S2: Population-level qpAdm models (Aquae Calidae North, South, AKO pooled)
Table S3: Individual-level qpAdm models (uniform model sets across AKO individuals + detailed individual fits)
Table S4: Distal qpAdm deep-ancestry component estimates
Table S5: DATES admixture dating — full results across all tested configurations
General notes:
- qpAdm right set: Mbuti.DG, Israel_Natufian.SG, Russia_Yana_UP.SG, Russia_MA1_HG.SG, Russia_Kostenki14.SG, Italy_North_Villabruna_HG.SG, Morocco_Iberomaurusian.SG, Turkey_Boncuklu_PPN.SG, Iran_GanjDareh_N.SG, Karitiana.DG, Russia_DevilsCave_N.SG
- Models with p >= 0.05 are considered feasible ('pass'). Green shading = pass, red = fail.
- Sources with zero weight are omitted from the proportions column but counted in k.
- DATES generation time: 29 years (following Paterson et al. 2022).
- Calendar dates computed from burial midpoint estimates.

### Sheet: Table S1 - f3 Outgroup
Supplementary Table S1. f3-Outgroup Statistics
f3(Old_Africa1; Target, Reference) — top 20 reference populations ranked by shared genetic drift with each target.
Higher f3 values indicate greater shared genetic drift (closer affinity). All statistics computed using admixtools2 with Old_Africa1 as outgroup.
Rank	Reference Population	f3 Estimate	SE	Z-score	Category
Panel A: Population-Level Targets
Aquae Calidae North (Bulgaria_AkvaKalide_LateAntiquity_GothSEBgN, n=83 references tested)
1	Croatia EarlyMedieval	0.0452743	0.000448468	100.953	Balkan
2	Poland Weklice WielbarkCulture Roman	0.045207	0.000450111	100.435	Germanic/Wielbark
3	England EarlyMedieval Saxon	0.0451612	0.000445573	101.355	NW European
4	Hungary Langobard	0.0450602	0.00044192	101.965	C. European
5	Poland Kowalewko Wielbark IA	0.0449942	0.000454076	99.0896	Germanic/Wielbark
6	Germany EarlyMedieval	0.0449423	0.000449139	100.063	NW European
7	Austria Klosterneuburg Roman	0.0448579	0.000469502	95.5436	C. European
8	Germany EarlyMedieval o3	0.0448548	0.000484039	92.6677	NW European
9	Russia Viking	0.0448491	0.000442301	101.399	NW European
10	Hungary Transtisza LSarmation EHun	0.0448273	0.00044469	100.806	C. European
11	Hungary IA LaTene	0.0447677	0.000440058	101.731	C. European
12	Poland Gaski Przeworsk IA	0.0447656	0.000528185	84.7536	Germanic/Wielbark
13	Sweden south Pre Viking	0.0447577	0.000451051	99.2297	NW European
14	Hungary IA Scythian	0.0447512	0.000480342	93.1653	C. European
15	Germany Hassleben Germanic	0.0447448	0.000457147	97.8785	NW European
16	Russia Sunghir Medieval	0.0447118	0.000494241	90.4657	E. European
17	Turkey Nda	0.0447115	0.000457651	97.6978	Anatolian
18	Slovakia TesarkeMlynany Germanic MigrationPeriod	0.0446485	0.000450937	99.0127	Other
19	Bulgaria LAntiquity	0.0446477	0.000453086	98.5413	Balkan
Aquae Calidae South (Bulgaria_AkvaKalide_LateAntiquity_GothSEBgS, n=83 references tested)
1	Turkey N	0.0453651	0.000460458	98.5215	Anatolian
2	Bulgaria LAntiquity	0.0449873	0.000445262	101.036	Balkan
3	Bulgaria EIA	0.0448738	0.000440977	101.76	Balkan
4	Hungary IA LaTene	0.0446443	0.000437394	102.069	C. European
5	Croatia EarlyMedieval	0.0446369	0.000440082	101.429	Balkan
6	Russia Sunghir Medieval	0.0445207	0.000491958	90.4969	E. European
7	Germany Hassleben Germanic	0.0445019	0.000461544	96.4196	NW European
8	Hungary Langobard o1	0.044446	0.000465457	95.4891	C. European
9	Austria Klosterneuburg Roman	0.0444458	0.000466272	95.3217	C. European
10	Poland Weklice WielbarkCulture Roman	0.0444418	0.000445017	99.8654	Germanic/Wielbark
11	Hungary Transtisza LSarmation EHun	0.0444392	0.000437555	101.562	C. European
12	Germany EarlyMedieval o3	0.044425	0.000490696	90.5348	NW European
13	Germany EarlyMedieval	0.0444228	0.000444539	99.9301	NW European
14	Hungary Langobard	0.044389	0.000439248	101.057	C. European
15	Moldova Glinoe Scythian	0.0443663	0.000448245	98.9777	Steppe/E.Asian
16	England EarlyMedieval Saxon	0.044354	0.000442994	100.123	NW European
17	Germany EarlyMedieval o1	0.0443518	0.0004616	96.0828	NW European
18	Ukraine LIA Scythian	0.0443033	0.000787469	56.2604	Steppe/E.Asian
19	Bulgaria LateAntiquity Byzantine	0.0442921	0.000431251	102.706	Balkan
AKO pooled (Bulgaria_AKO_LateAntiquity_Goth, n=96 references tested)
1	Hungary Langobard	0.0423083	0.000453246	93.3452	C. European
2	Wielbark	0.0421829	0.000446704	94.4314	Germanic/Wielbark
3	Austria Klosterneuburg Roman	0.0421297	0.000473736	88.9309	C. European
4	Germany EarlyMedieval	0.0421072	0.000451663	93.2269	NW European
5	Germany Hassleben Germanic	0.0420267	0.000473662	88.7273	NW European
6	Russia Viking	0.0419685	0.000447503	93.7837	NW European
7	Bulgaria AKO LateAntiquity Goth	0.0418769	0.000454093	92.2209	Balkan
8	Sweden South Pre Viking	0.0418638	0.000452391	92.5389	NW European
9	Denmark EarlyViking	0.041765	0.000458943	91.0027	NW European
10	Germany EarlyMedieval o3	0.0417414	0.00049284	84.6958	NW European
11	CzeLongobard	0.0417317	0.000479324	87.0636	Other
12	Slovakia TesarkeMLynany Germanic MigrationPeriod	0.0416979	0.000446112	93.4694	Other
13	Russia Sunghir Medieval	0.0415995	0.000512806	81.1214	E. European
14	Slovenia EIA	0.0415758	0.000438207	94.8771	C. European
15	HUN SARM HUN	0.0415718	0.000451136	92.1491	Other
16	Hungary IA LaTene	0.0415495	0.000444405	93.4948	C. European
18	Hungary IA Scythian oAegean	0.0415167	0.000483369	85.8905	C. European
19	Hungary DanubeTisza LSarmation EHun	0.041508	0.000471065	88.1151	C. European
Panel B: Phase-Level Targets (AKO)
AKO Phase C1 (Bulgaria_AKO_C1, n=83 references tested)
1	Ukraine MigrationPeriod Chernyakhiv o	0.0453073	0.000914136	49.563	Chernyakhov
2	Croatia EarlyMedieval	0.0451037	0.000520286	86.6902	Balkan
3	Hungary IA LaTene	0.0450277	0.000516426	87.1909	C. European
4	Hungary DanubeTisza LSarmation EHun	0.0449869	0.00053969	83.3568	C. European
5	Poland Gaski Przeworsk IA	0.0449728	0.000700059	64.2415	Germanic/Wielbark
6	Italy North EarlyMedieval Langobards 1	0.0449674	0.000563935	79.7387	Lombard
7	Poland Kowalewko Wielbark IA	0.0449596	0.000545196	82.4652	Germanic/Wielbark
8	Austria Klosterneuburg Roman	0.0449479	0.000562745	79.8727	C. European
9	England EarlyMedieval Saxon	0.044861	0.000513219	87.4109	NW European
10	Hungary IA Scythian oAegean	0.0448606	0.000595529	75.3291	C. European
11	Poland Weklice WielbarkCulture Roman	0.0448595	0.000517724	86.6476	Germanic/Wielbark
12	Hungary Langobard	0.0447926	0.00052369	85.5326	C. European
13	Germany EarlyMedieval o3	0.0447867	0.000607786	73.6882	NW European
14	Germany AltInden EarlyMedieval Saxon	0.0447865	0.000517076	86.6149	NW European
15	Ukraine EIA Scythian	0.0447511	0.000596542	75.0175	Steppe/E.Asian
16	Slovakia TesarkeMlynany Germanic MigrationPeriod	0.0447242	0.000536468	83.3679	Other
17	Russia Sunghir Medieval	0.0447191	0.000606894	73.6852	E. European
18	Germany EarlyMedieval	0.0447156	0.00052413	85.3139	NW European
19	Germany Hassleben Germanic	0.0446708	0.000560481	79.7008	NW European
AKO Phase C4 (all) (Bulgaria_AKO_C4, n=71 references tested)
1	Hungary Langobard	0.043038	0.000483667	88.9828	C. European
2	Germany Hassleben Germanic	0.0429306	0.00051368	83.5745	NW European
3	Slovenia EIA	0.0428647	0.000471965	90.8217	C. European
4	Austria Klosterneuburg Roman	0.0428561	0.000519252	82.5342	C. European
5	Wielbark	0.0428509	0.000472732	90.645	Germanic/Wielbark
6	Italy North EarlyMedieval Langobards 1	0.0428284	0.00053773	79.6466	Lombard
7	Hungary IA LaTene	0.0428244	0.000473356	90.4699	C. European
8	Germany EarlyMedieval o3	0.0428207	0.000538662	79.4946	NW European
9	Germany EarlyMedieval	0.0427124	0.000481165	88.7689	NW European
10	Bulgaria AKO LateAntiquity Goth	0.0426446	0.00047907	89.0153	Balkan
11	Latvia BA	0.0426157	0.000483151	88.2036	E. European
12	Russia Viking	0.0426147	0.000477107	89.319	NW European
13	Sweden South Pre Viking	0.0425481	0.000498723	85.3141	NW European
14	Germany Altinden EarlyMedieval Saxon	0.0425223	0.000474701	89.5771	NW European
15	Denmark EarlyViking	0.0425211	0.000495737	85.7736	NW European
16	Slovakia TesarkeMLynany Germanic MigrationPeriod	0.0425203	0.000473968	89.7114	Other
17	Slav	0.0424215	0.000472583	89.7651	Other
18	CzeLongobard	0.0424144	0.000525236	80.7531	Other
19	Hungary IA Scythian oAegean	0.0423425	0.00052913	80.0228	C. European
AKO Phase C4 European (Bulgaria_AKO_C4Eu, n=83 references tested)
1	Poland Weklice WielbarkCulture Roman	0.0459233	0.000449694	102.121	Germanic/Wielbark
2	Germany Mesolithic	0.0458015	0.000488509	93.7577	NW European
3	Croatia EarlyMedieval	0.0457457	0.000451444	101.332	Balkan
4	England EarlyMedieval Saxon	0.0457124	0.000449863	101.614	NW European
5	Hungary Langobard	0.0457113	0.000449307	101.737	C. European
6	Poland Kowalewko Wielbark IA	0.0457052	0.000457639	99.8717	Germanic/Wielbark
7	Germany EarlyMedieval	0.0455796	0.000454167	100.359	NW European
8	Sweden south Pre Viking	0.0454561	0.000452352	100.488	NW European
9	Russia Viking	0.0454107	0.000445894	101.842	NW European
10	Austria Klosterneuburg Roman	0.045402	0.000469315	96.7411	C. European
11	Germany EarlyMedieval o3	0.0453504	0.000487761	92.9767	NW European
12	Poland Gaski Przeworsk IA	0.0453392	0.000525861	86.219	Germanic/Wielbark
13	Italy North EarlyMedieval Langobards 1	0.0452338	0.000471846	95.8656	Lombard
14	Hungary Transtisza LSarmation EHun	0.045224	0.000441448	102.445	C. European
15	Hungary IA Scythian	0.045184	0.000482477	93.65	C. European
16	Latvia BA	0.0451495	0.000452034	99.8808	E. European
17	Hungary IA LaTene	0.0451431	0.000445894	101.242	C. European
18	Russia Sunghir Medieval	0.0450978	0.000505581	89.2	E. European
19	Slovakia TesarkeMlynany Germanic MigrationPeriod	0.0450888	0.000452329	99.6814	Other
AKO Phase C5 European (Bulgaria_AKO_C5Eu, n=83 references tested)
1	Croatia EarlyMedieval	0.0459369	0.000466701	98.4288	Balkan
2	Poland Weklice WielbarkCulture Roman	0.0458287	0.000461662	99.269	Germanic/Wielbark
3	England EarlyMedieval Saxon	0.0457344	0.000461096	99.1864	NW European
4	Austria Klosterneuburg Roman	0.0456795	0.000485553	94.0773	C. European
5	Hungary Langobard	0.04561	0.000458791	99.4134	C. European
6	Germany EarlyMedieval	0.045603	0.000461708	98.7703	NW European
7	Poland Kowalewko Wielbark IA	0.0455462	0.000470976	96.706	Germanic/Wielbark
8	Germany Mesolithic	0.0454753	0.000501289	90.7168	NW European
9	Poland Gaski Przeworsk IA	0.0454686	0.000549342	82.7693	Germanic/Wielbark
10	Germany Hassleben Germanic	0.0454663	0.000479543	94.8117	NW European
11	Hungary IA Scythian	0.045404	0.000506373	89.6652	C. European
12	Russia Viking	0.0453925	0.000454031	99.9768	NW European
13	Italy North EarlyMedieval Langobards 1	0.0453776	0.000489249	92.7496	Lombard
14	Hungary Transtisza LSarmation EHun	0.0453643	0.00045657	99.359	C. European
15	Germany EarlyMedieval o3	0.0453575	0.000499499	90.806	NW European
16	Sweden south Pre Viking	0.045347	0.000461282	98.3065	NW European
17	Hungary IA LaTene	0.0453298	0.000460573	98.4206	C. European
18	Slovakia TesarkeMlynany Germanic MigrationPeriod	0.0452618	0.000460829	98.2182	Other
19	Latvia BA	0.0452521	0.000464117	97.5015	E. European
AKO Phase C4 East Asian (Bulgaria_AKO_EastAsianC4, n=83 references tested)
1	ChannelIslands EIA	0.0454772	0.000732369	62.0961	Other
2	Ukraine LIA Scythian	0.045159	0.00101008	44.7084	Steppe/E.Asian
3	Italy North EarlyMedieval Langobards 1	0.0450849	0.000563805	79.9654	Lombard
4	Germany EarlyMedieval o3	0.045075	0.000547249	82.3664	NW European
5	Germany EarlyMedieval Alemanic	0.0448754	0.000594463	75.489	NW European
6	Poland Gaski Przeworsk IA	0.0447655	0.000667019	67.1128	Germanic/Wielbark
7	Serbia Gepid	0.0447037	0.000642504	69.5773	Balkan
8	Croatia EarlyMedieval	0.044671	0.000499462	89.4383	Balkan
9	EHG	0.044596	0.000585254	76.1994	Other
10	Austria Klosterneuburg Roman	0.0445932	0.000544711	81.8659	C. European
11	Russia Sunghir Medieval	0.044592	0.00059302	75.1948	E. European
12	Poland Weklice WielbarkCulture Roman	0.0445284	0.000520816	85.4973	Germanic/Wielbark
13	Croatia Gepidic	0.0444164	0.000515091	86.2302	Balkan
14	Germany Mesolithic	0.0444133	0.00056722	78.3	NW European
15	Hungary IA LaTene	0.0443856	0.000485791	91.3677	C. European
16	Germany EarlyMedieval	0.0443588	0.000506227	87.6263	NW European
17	Latvia BA	0.0443436	0.000516348	85.8793	E. European
18	Germany AltInden EarlyMedieval Saxon	0.0442966	0.000488269	90.7217	NW European
19	England EarlyMedieval Saxon	0.044289	0.000503616	87.942	NW European
20	Germany Hassleben Germanic	0.0442457	0.000531279	83.2816	NW European
Panel C: Reference Populations (reverse f3)
Chernyakhov Culture (Chernyakhiv_Culture, n=95 references tested)
1	Chernyakhiv Culture1	0.0423477	0.000620748	68.2204	Chernyakhov
2	Austria Klosterneuburg Roman	0.0421638	0.000474665	88.8286	C. European
3	CzeLongobardLuzice	0.0421082	0.000526251	80.0154	Other
4	Hungary Langobard	0.0420591	0.00045565	92.3056	C. European
5	Germany Hassleben Germanic	0.0420176	0.000470538	89.2969	NW European
6	Wielbark	0.0420143	0.000449393	93.4912	Germanic/Wielbark
7	Germany EarlyMedieval	0.0419526	0.000459867	91.2277	NW European
8	Chernyakhiv Culture2	0.0418747	0.000563058	74.3702	Chernyakhov
9	Russia Viking	0.0417202	0.000449685	92.7765	NW European
10	Italy North EarlyMedieval Langobards 1	0.0416832	0.000507762	82.0921	Lombard
11	CzeLongobard	0.0416443	0.000513947	81.0284	Other
12	Germany EarlyMedieval o3	0.041629	0.000524058	79.4359	NW European
13	Denmark EarlyViking	0.0415695	0.000461322	90.1094	NW European
14	Sweden South Pre Viking	0.0415314	0.000460899	90.1094	NW European
15	Thracian Hallstatt	0.0415161	0.000484942	85.6104	Other
16	Russia Sunghir Medieval	0.0414855	0.000514071	80.6998	E. European
17	HUN SARM HUN	0.0414387	0.000454153	91.2441	Other
18	Vysotska Culture	0.0413654	0.000721247	57.3527	Other
19	Hungary IA Scythian oAegean	0.0413638	0.000509082	81.2518	C. European
Wielbark (Kowalewko) (Poland_Kowalewko_Wielbark_IA.SG, n=50 references tested)
1	I41203 aul	0.0495187	0.000747019	66.2884	Other
2	I41140 aul	0.049458	0.000717445	68.9362	Other
3	I41200 aul	0.0494228	0.000731532	67.5607	Other
4	I41136 kalide	0.0493418	0.000688887	71.6253	Other
5	I41231 aul	0.0492894	0.000706123	69.8029	Other
6	I41233 aul	0.0491338	0.000725228	67.7494	Other
7	I41230 aul	0.0490829	0.000720842	68.091	Other
8	I41202 aul	0.0490658	0.000705681	69.5297	Other
9	I41138 kalide	0.049044	0.000746667	65.6839	Other
10	I41206 aul	0.0490266	0.000727609	67.3804	Other
11	I40356 preQC aul	0.0486289	0.000983082	49.4658	Other
12	I41199 aul	0.0486123	0.000701917	69.2565	Other
13	I41123 kalide	0.0484483	0.000658896	73.5295	Other
14	I41198 aul	0.0483671	0.000724942	66.7186	Other
15	I40926 aul	0.0483223	0.000765127	63.156	Other
16	I41235 aul	0.0482438	0.000718938	67.1042	Other
17	I40934 aul	0.0481659	0.000706883	68.1384	Other
18	I40572 kalide	0.0480556	0.000741682	64.7927	Other
19	I41151 kalide	0.0480011	0.000699544	68.6178	Other
20	I40573 kalide	0.0479879	0.000977494	49.0927	Other
Notes:
• f3(Outgroup; A, B) measures shared genetic drift between populations A and B relative to the outgroup.
• Higher values indicate closer genetic affinity. All tests use Old_Africa1 (Mota, Ethiopia) as outgroup.
• "Source" column provides rough geographic/cultural classification of reference populations.
• Panel C shows reverse f3: which populations show highest affinity WITH Chernyakhov/Wielbark.
• Population labels ending in .SG/.AG/.TW denote shotgun/AffinityGenome/1240K capture types (stripped for readability).
• Reference populations from the v54.1 + v62.0 Allen Ancient DNA Resource and published studies.

### Sheet: Table S2 - Pop qpAdm
Supplementary Table S2: Population-level qpAdm admixture models
Top feasible model per model set for each target population. Models ranked by qpAdm p-value.
Target	Model Set	k (sources)	qpAdm p	Pass?	Source 1	Weight 1	Source 2	Weight 2	Source 3	Weight 3	Source 4	Weight 4
Aquae Calidae North	AllWielbark_Chern_Iznik	4	0.7827	TRUE	Iznik_Roman_Byzantine	0.432	Chernyakhiv	0.27	Chernyakhiv_o	0.298
Aquae Calidae North	Chern_Dominant_Iznik	1	0.8483	TRUE	Iznik_Roman_Byzantine	0.431	Chernyakhiv	0.259	Chernyakhiv_o	0.311
Aquae Calidae North	Czarnowko_Chern_Iznik	2	0.8381	TRUE	Iznik_Roman_Byzantine	0.431	Chernyakhiv	0.261	Chernyakhiv_o	0.308
Aquae Calidae North	GermAnatol_Weklice_Iznik_Chern	2	0.8132	TRUE	Iznik_Roman_Byzantine	0.431	Chernyakhiv	0.264	Chernyakhiv_o	0.305
Aquae Calidae North	GermAnatol_Wielbark_Iznik_Chern	2	0.8053	TRUE	Iznik_Roman_Byzantine	0.434	Chernyakhiv	0.269	Chernyakhiv_o	0.298
Aquae Calidae North	ChernMain_Only_Wielbark_Iznik	2	0.4151	TRUE	Iznik_Roman_Byzantine	0.485	Chernyakhiv	0.515
Aquae Calidae North	Chern_Dominant_Kalehoyuk	1	0.4234	TRUE	Chernyakhiv	0.278	Chernyakhiv_o	0.346	Kalehöyük	0.376
Aquae Calidae North	GermAnatol_Wielbark_Kalehoyuk_Chern	2	0.4163	TRUE	Kowalewko_Wielbark	0.42	Chernyakhiv_o	0.156	Kalehöyük	0.424
Aquae Calidae North	Scand_PreViking_Wielbark_Chern	3	0.0677	TRUE	Chernyakhiv_o	0.655	Bulgaria_EIA	0.345
Aquae Calidae North	Chernyakhov_Anatolian (curated)	3	0.9791	TRUE	Bulgaria_Roman_LA	0.688	Chernyakhiv	0.141	Kalehöyük	0.106	Chernyakhiv_o	0.065
Aquae Calidae North	Germanic_Anatolian_Mix (curated)	6	0.9178	TRUE	Bulgaria_Roman_LA	0.916	Chernyakhiv	0.084
Aquae Calidae North	Scandinavian_Steppe_Anatolian (curated)	6	0.8961	TRUE	Bulgaria_Roman_LA	0.954	Early_Sarmatian	0.046
Aquae Calidae North	Wielbark_Byzantine (curated)	6	0.8613	TRUE	Bulgaria_Roman_LA	0.922	Czarnowko_Wielbark	0.078
Aquae Calidae South	Iznik+Chernyakhiv_o+Bulgaria_EIA	1	0.2928	TRUE	Iznik_Roman_Byzantine	0.614	Chernyakhiv_o	0.195	Bulgaria_EIA	0.191
Aquae Calidae South	Bulgaria_Roman_LA_G (single source)	4	0.2046	TRUE	Bulgaria_Roman_LA	1
Aquae Calidae South	BgRoman_G + BgRoman_Sand	6	0.2021	TRUE	Bulgaria_Roman_LA	0.795	Bulgaria_Roman_LA	0.205
Aquae Calidae South	BgRoman_G + Wielbark	3	0.1996	TRUE	Bulgaria_Roman_LA	0.967	Kowalewko_Wielbark	0.033
Aquae Calidae South	BgEIA + BgRoman_G	5	0.1916	TRUE	Bulgaria_EIA	0.199	Bulgaria_Roman_LA	0.801
Aquae Calidae South	Anatolian_Dominant (curated)	5	0.6848	TRUE	Kalehöyük	0.483	Bulgaria_LAntiquity	0.236	Kowalewko_Wielbark	0.169	Bulgaria_EIA	0.112
Aquae Calidae South	Anatolian_Levantine (curated)	1	0.8475	TRUE	Kalehöyük	0.456	Bulgaria_LAntiquity	0.388	Kowalewko_Wielbark	0.156
Aquae Calidae South	Byzantine_Provincial (curated)	6	0.1879	TRUE	Bulgaria_Roman_LA	0.796	Bulgaria_Roman_LA	0.204
AKO (pooled)	Chernyakhiv + Alan + BgLAntiquity	3	0.74	TRUE	Chernyakhiv	0.609	Bulgaria_LAntiquity	0.287	Alan	0.104
AKO (pooled)	Chernyakhiv + BgLAntiquity (2-way)	2	0.682	TRUE	Chernyakhiv	0.676	Bulgaria_LAntiquity	0.324
AKO (pooled)	Chernyakhiv + BgLAntiquity + Kangju	3	0.67	TRUE	Chernyakhiv	0.609	Bulgaria_LAntiquity	0.338	Kazakhstan_Kangju	0.053
AKO (pooled)	Wielbark + Chernyakhiv + Alan + BgLAntiquity	4	0.632	TRUE	Chernyakhiv	0.551	Bulgaria_LAntiquity	0.284	Alan	0.107	Kowalewko_Wielbark	0.058
AKO (pooled)	BgLAntiquity + Slovakia_Germanic_MP (FAIL)	2	0.001	FALSE	Slovakia_Germanic_MP	0.923	Bulgaria_LAntiquity	0.077
Panel D: Aquae Calidae North — Y-Haplogroup Stratified qpAdm
Kalide North individuals split by Y-haplogroup (R1a vs I1). Different haplogroup carriers show distinct autosomal ancestry profiles.
Kalide North (R1a)	3-way_Levant	3	0.807346	TRUE	Chernyakhiv	0.413	Iraq_Shanidar	0.33	Bulgaria_EIA	0.257
Kalide North (R1a)	3-way_mesopotamia	3	0.807198	TRUE	Chernyakhiv	0.401	Iraq_Shanidar	0.31	Bg_LAntiquity	0.289
Kalide North (R1a)	3-way	3	0.012616	TRUE	Early_Sarmatian	0.364	Bg_LAntiquity	0.347	Iraq_LBA	0.288
Kalide North (I1)	3-way_Levant	5	0.69484	TRUE	Bg_Byzantine	0.28	Kalehöyük	0.264	Kowalewko_Wielbark	0.221
Kalide North (I1)	3-way_mesopotamia	4	0.308416	TRUE	Bg_LAntiquity	0.494	Chernyakhiv	0.373	Iraqi_Jewish	0.093
Kalide North (I1)	3-way	2	0.028231	TRUE	Chernyakhiv	0.5	Iznik_Byzantine	0.5
Kalide North (I1)	3-way (distal)	5	0.001374	TRUE	Turkey_N	0.429	CHG	0.262	EHG	0.184
Panel E: Aquae Calidae South — Enhanced Systematic Models (expanded Near Eastern sources)
Kalide South tested with expanded Near Eastern reference set (Iraq_Shanidar, Iraq_LBA, Armenia_Urartian, Gaziantep). Best rank-1 model per framework shown.
Aquae Calidae South	3-way_Levant	4	0.628971	TRUE	Kalehöyük	0.502983	Bg_LAntiquity	0.283007	Kowalewko_Wielbark	0.171432
Aquae Calidae South	3-way	5	0.111045	TRUE	Çayönü_PPN	0.51869	Turkey_Nda	0.180957	CHG	0.178202
Aquae Calidae South	3-way	4	0.4083	TRUE	Bg_LAntiquity	0.413201	Kalehöyük	0.403293	Chernyakhiv	0.105515
Aquae Calidae South	3-way_Levant	4	0.673513	TRUE	Kalehöyük	0.441367	Bg_LAntiquity	0.271093	Kowalewko_Wielbark	0.160266
Aquae Calidae South	3-way_mesopotamia_	4	0.255376	TRUE	Bg_LAntiquity	0.621573	Iraqi_Jewish	0.157065	Gaziantep_Byz	0.156881
Panel F: Aquae Calidae South — Distal Source Decomposition
Kalide South modeled using deep ancestry proxies (Turkey_N, CHG, EHG, Levant_PPN). cf. Table S4 for population-level distal decomposition.
Aquae Calidae South	5-way_Levant	5	0.0684059	TRUE	Turkey_N	0.655304	Kalehöyük	0.229752	Iron_Gates_Meso	0.0704053
Aquae Calidae South	4-way	5	0.715392	TRUE	Turkey_N	0.504309	CHG	0.319593	Iron_Gates_Meso	0.0652416
Notes:
• All qpAdm models use admixtools2 with allsnps=TRUE, fudge=1e-4, fudge_twice=TRUE.
• Right populations: Mbuti, Natufian, Yana, MA1, Kostenki14, Italian_Epigravettian, Iberomaurusian, Boncuklu, GanjDareh, Karitiana, Devil's_Cave.
• Panels A–C: v4 retest (Bulgaria_LAntiquity removed from sources) and v3 curated (full source set).
• Panel D: Kalide North stratified by Y-haplogroup. R1a carriers show Chernyakhiv+Near Eastern profile; I1 carriers show Wielbark+Anatolian profile.
• Panel E: Kalide South with expanded Near Eastern reference populations (Iraq_Shanidar, Iraq_LBA, Armenia_Harjis_LateUrartian).
• Panel F: Kalide South distal decomposition using deep ancestry proxies (cf. Table S4).
• "Feasible" = all source weights non-negative. Only rank-1 feasible model per framework shown in Panels E–F.
• p ≥ 0.05 = model not rejected (green); p < 0.05 = rejected (red).

### Sheet: Table S2b - Akva v4 Retest
Supplementary Table S2b. qpAdm Model Sensitivity: Akva Kalide North vs South Anatolian Source Preferences
v4 retest with revised right population set (removed Bulgaria_LAntiquity from sources to avoid circularity). Models ranked by p-value within each model class.
Key finding: South prefers Kalehöyük (Bronze Age Central Anatolia); North prefers Iznik (Byzantine Marmara). See §2.2 and Analysis Report for interpretation.
Target	Model Class	p-value	Pass?	Source 1 (weight)	Source 2 (weight)	Source 3 (weight)	Source 4 (weight)
Panel A: Aquae Calidae South — Kalehöyük-dominant models
Akva South	Mixed_Kalehoyuk_Wielbark_Serbia_Chern	0.865107	Yes	Kalehöyük (54.0%)	Bulgaria_EIA (26.5%)	Kowalewko_Wielbark (19.5%)
Akva South	Anatol_Kalehoyuk_Serbia_Chern_BgRoman	0.863325	Yes	BgRoman_ (36.8%)	Kalehöyük (36.6%)	Bulgaria_EIA (26.6%)
Akva South	Mixed_Full_Anatol_Germ_Serbia	0.762588	Yes	Kalehöyük (54.0%)	Bulgaria_EIA (26.4%)	Kowalewko_Wielbark (19.5%)
Akva South	Mixed_Full_Anatol_Germ_Serbia	0.751063	Yes	Kalehöyük (51.3%)	Bulgaria_EIA (25.6%)	Kowalewko_Wielbark (19.3%)	Iznik_Byzantine (3.7%)
Akva South	Anatol_Kalehoyuk_Chern_NoSerbia	0.712622	Yes	Kalehöyük (47.9%)	Bulgaria_EIA (34.0%)	Chernyakhiv (18.1%)
Akva South	Anatol_Kalehoyuk_Chern_NoSerbia	0.706722	Yes	Kalehöyük (47.6%)	Bulgaria_EIA (33.4%)	Chernyakhiv (13.6%)	Chernyakhiv_o (5.4%)
Akva South	Anatol_Kalehoyuk_Serbia_Chern	0.497455	Yes	Kalehöyük (47.9%)	Bulgaria_EIA (33.2%)	Chernyakhiv (18.9%)
Akva South	Anatol_Kalehoyuk_Serbia_Chern	0.48749	Yes	Kalehöyük (47.8%)	Bulgaria_EIA (32.4%)	Chernyakhiv (12.9%)	Chernyakhiv_o (6.9%)
Akva South	Anatol_Kalehoyuk_Chern_NoSerbia	0.4805	Yes	Kalehöyük (47.3%)	Bulgaria_EIA (33.4%)	Chernyakhiv_o (19.2%)
Akva South	Mixed_Kalehoyuk_Wielbark_Serbia_Chern	0.46525	Yes	Kalehöyük (54.0%)	Serbia_Roman (24.0%)	Kowalewko_Wielbark (22.0%)
Akva South	Mixed_Kalehoyuk_Wielbark_Serbia_Chern	0.402311	Yes	Kalehöyük (73.0%)	Kowalewko_Wielbark (27.0%)
Akva South	Anatol_Kalehoyuk_Serbia_Chern	0.397477	Yes	Kalehöyük (38.2%)	Bulgaria_EIA (23.5%)	Serbia_Roman (20.1%)	Chernyakhiv_o (18.2%)
Akva South	Anatol_MultiTurkey_Serbia_Chern	0.379643	Yes	Kalehöyük (43.7%)	Bulgaria_EIA (30.5%)	Chernyakhiv (11.9%)	Chernyakhiv_o (8.0%)
Akva South	Anatol_MultiTurkey_Serbia_Chern	0.366165	Yes	Kalehöyük (48.6%)	Bulgaria_EIA (32.3%)	Chernyakhiv (19.1%)
Akva South	Anatol_MultiTurkey_Serbia_Chern	0.345964	Yes	Kalehöyük (47.8%)	Bulgaria_EIA (32.2%)	Chernyakhiv (13.2%)	Chernyakhiv_o (6.8%)
Panel B: Aquae Calidae North — Iznik-dominant models
Akva North	Chern_Dominant_Iznik	0.848296	Yes	Iznik_Byzantine (43.1%)	Chernyakhiv_o (31.1%)	Chernyakhiv (25.9%)
Akva North	Czarnowko_Chern_Iznik	0.838057	Yes	Iznik_Byzantine (43.1%)	Chernyakhiv_o (30.8%)	Chernyakhiv (26.1%)
Akva North	Czarnowko_Chern_Iznik	0.829402	Yes	Iznik_Byzantine (42.6%)	Chernyakhiv_o (30.1%)	Chernyakhiv (14.4%)	Czarnowko_Wielbark (12.9%)
Akva North	Czarnowko_Chern_Iznik	0.825277	Yes	Iznik_Byzantine (41.6%)	Chernyakhiv_o (34.2%)	Czarnowko_Wielbark (24.2%)
Akva North	Scand_PreViking_Chern_Iznik	0.814967	Yes	Iznik_Byzantine (43.2%)	Chernyakhiv_o (30.9%)	Chernyakhiv (25.9%)
Akva North	GermAnatol_Weklice_Iznik_Chern	0.813248	Yes	Iznik_Byzantine (43.1%)	Chernyakhiv_o (30.5%)	Chernyakhiv (26.4%)
Akva North	GermAnatol_Wielbark_Iznik_Chern	0.80531	Yes	Iznik_Byzantine (43.4%)	Chernyakhiv_o (29.8%)	Chernyakhiv (26.9%)
Akva North	GermAnatol_Wielbark_Iznik_Chern_BgRomanSand	0.797642	Yes	Iznik_Byzantine (43.4%)	Chernyakhiv_o (29.7%)	Chernyakhiv (26.9%)
Akva North	GermAnatol_Wielbark_Iznik_Chern_BgRomanG	0.79752	Yes	Iznik_Byzantine (43.2%)	Chernyakhiv_o (30.0%)	Chernyakhiv (26.7%)
Akva North	GermAnatol_Wielbark_Iznik_Chern_BothBgRoman	0.790638	Yes	Iznik_Byzantine (43.3%)	Chernyakhiv_o (30.0%)	Chernyakhiv (26.8%)
Akva North	GermAnatol_BothWielbark_Iznik_Chern	0.788171	Yes	Iznik_Byzantine (43.3%)	Chernyakhiv_o (29.9%)	Chernyakhiv (26.8%)
Akva North	Chern_Dominant_Iznik	0.785327	Yes	Iznik_Byzantine (41.7%)	Chernyakhiv_o (30.6%)	Chernyakhiv (25.9%)	Bulgaria_EIA (1.8%)
Akva North	AllWielbark_Chern_Iznik	0.782665	Yes	Iznik_Byzantine (43.2%)	Chernyakhiv_o (29.8%)	Chernyakhiv (27.0%)
Akva North	Full_GermAnatol_BgRoman	0.772889	Yes	Iznik_Byzantine (43.2%)	Chernyakhiv_o (30.2%)	Chernyakhiv (26.7%)
Akva North	Czarnowko_Chern_Iznik	0.772886	Yes	Iznik_Byzantine (41.4%)	Chernyakhiv_o (30.4%)	Chernyakhiv (26.1%)	Bulgaria_EIA (2.1%)
Panel C: Best models per model class (v3 detailed analysis, includes Bulgaria_LAntiquity)
Akva South	Anatolian_Levantine	0.944329	Yes	Kalehöyük	Mugla_Ancient	Kowalewko_Wielbark	Bg_LAntiquity
Akva South	Anatolian_Dominant	0.68483	Yes	Kalehöyük	Iznik_Byzantine	Balikesir_Byz	Kowalewko_Wielbark
Akva South	Byzantine_Provincial	0.187873	Yes	Iznik_Byzantine	Bg_Byzantine	Bg_LAntiquity	Kowalewko_Wielbark
Akva South	Anatolian_Germanic_Balkan	0.178381	Yes	Iznik_Byzantine	Kowalewko_Wielbark	BgRoman_A	BgRoman_B
Akva North	Chernyakhov_Anatolian	0.979142	Yes	Chernyakhiv	Chernyakhiv_o	Kalehöyük	Early_Sarmatian
Akva North	Germanic_Anatolian_Mix	0.917786	Yes	Kowalewko_Wielbark	Weklice_Wielbark	Iznik_Byzantine	Chernyakhiv
Akva North	Scandinavian_Steppe_Anatolian	0.896096	Yes	Sweden_PreViking	Sweden_BA	Early_Sarmatian	Iznik_Byzantine
Akva North	Wielbark_Byzantine	0.861315	Yes	Kowalewko_Wielbark	Czarnowko_Wielbark	Iznik_Byzantine	Bg_Byzantine
Notes:
• v4 retest: Bulgaria_LAntiquity.TW removed from sources to avoid circularity with local component.
• v3 detailed: Original analysis with full source set including Bulgaria_LAntiquity.TW.
• Right populations (both versions): Mbuti, Natufian, Yana, MA1, Kostenki14, Italian_Epigravettian, Iberomaurusian, Boncuklu, GanjDareh, Karitiana, Devil's_Cave.
• Both Chernyakhiv populations (_Chernyakhiv.SG and _Chernyakhiv_o.SG) included in relevant model sets.
• Key pattern: South preferentially models with Bronze Age Central Anatolian source (Kalehöyük, p=0.865);
North preferentially models with Byzantine Marmara source (Iznik, p=0.848). See §2.2.1 for interpretation.
• "Feasible" = all source weights non-negative. Only feasible models shown.

### Sheet: Table S3 - Indiv qpAdm
Supplementary Table S3: Individual-level qpAdm models (uniform model sets)
Four standardized model sets applied to each AKO individual/phase. Best configuration per model set shown.
Individual/Phase	Archaeological Phase	Model Set	k	qpAdm p	Pass?	Sources and Proportions
AKO_C1	C1 (~350 CE)	Chernyakhov_Balkan	2	0.0736	TRUE	Chernyakhiv 70.9% + Bulgaria_Roman_LA_G 29.1%
AKO_C1	C1 (~350 CE)	Germanic_Local_Integration	3	1.81e-10	FALSE	Kowalewko_Wielbark 24.6% + Bulgaria_Roman_LA_SB 75.4%
AKO_C1	C1 (~350 CE)	Thervingi_376CE	2	0.0468	FALSE	Chernyakhiv 37.9% + Early_Sarmatian 22.8% + Bulgaria_LAntiquity 39.3%
AKO_C1	C1 (~350 CE)	Wielbark_Sarmatian	2	2.17e-05	FALSE	Weklice_Wielbark 14.0% + Sarmatian 18.0% + Bulgaria_Roman_LA_SB 68.0%
AKO_C2 (I40356)	C2 (~360–375 CE)	Chernyakhov_Balkan	2	0.4095	TRUE	Chernyakhiv 43.5% + Bulgaria_EIA 56.5%
AKO_C2 (I40356)	C2 (~360–375 CE)	Germanic_Local_Integration	3	0.00197	FALSE	Kowalewko_Wielbark 40.5% + Bulgaria_Roman_LA_G 59.5%
AKO_C2 (I40356)	C2 (~360–375 CE)	Thervingi_376CE	2	0.7232	TRUE	Chernyakhiv 26.1% + Early_Sarmatian 18.2% + Bulgaria_EIA 55.6%
AKO_C2 (I40356)	C2 (~360–375 CE)	Wielbark_Sarmatian	2	2.61e-05	FALSE	Bulgaria_EIA 56.4% + Weklice_Wielbark 28.9% + Sarmatian 14.7%
AKO_C4 (I40357) [E.Asian]	C4 (~376–450 CE)	Chernyakhov_Balkan	3	0.0014	FALSE	Chernyakhiv 100%
AKO_C4 (I40357) [E.Asian]	C4 (~376–450 CE)	Germanic_Local_Integration	4	4.09e-29	FALSE	Bulgaria_Roman_LA_G 100%
AKO_C4 (I40357) [E.Asian]	C4 (~376–450 CE)	Thervingi_376CE	3	0.0235	FALSE	Early_Sarmatian 66.2% + Bulgaria_EIA 33.8%
AKO_C4 (I40357) [E.Asian]	C4 (~376–450 CE)	Wielbark_Sarmatian	2	3.95e-14	FALSE	Bulgaria_EIA 6.9% + Weklice_Wielbark 40.2% + Sarmatian 52.9%
AKO_C4 (I40932)	C4 (~376–450 CE)	Chernyakhov_Balkan	3	0.6381	TRUE	Chernyakhiv 100%
AKO_C4 (I40932)	C4 (~376–450 CE)	Germanic_Local_Integration	3	0.4111	TRUE	Kowalewko_Wielbark 47.8% + Bulgaria_Roman_LA_G 52.2%
AKO_C4 (I40932)	C4 (~376–450 CE)	Thervingi_376CE	4	0.6301	TRUE	Chernyakhiv 100%
AKO_C4 (I40932)	C4 (~376–450 CE)	Wielbark_Sarmatian	1	0.2371	TRUE	Bulgaria_EIA 32.2% + Weklice_Wielbark 39.2% + Sarmatian 1.5% + Bulgaria_Roman_LA_SB 27.2%
AKO_C5 (pooled)	C5 (~454–489 CE)	Chernyakhov_Balkan	3	1.02e-43	FALSE	Chernyakhiv 100%
AKO_C5 (pooled)	C5 (~454–489 CE)	Germanic_Local_Integration	4	2.81e-197	FALSE	Bulgaria_Roman_LA_G 100%
AKO_C5 (pooled)	C5 (~454–489 CE)	Thervingi_376CE	4	2.19e-15	FALSE	Early_Sarmatian 100%
AKO_C5 (pooled)	C5 (~454–489 CE)	Wielbark_Sarmatian	4	1.87e-110	FALSE	Sarmatian 100%
AKO_C5Eu (European subset)	C5 (~454–489 CE)	Chernyakhov_Balkan	2	0.9659	TRUE	Chernyakhiv 65.3% + Bulgaria_LAntiquity 34.7%
AKO_C5Eu (European subset)	C5 (~454–489 CE)	Germanic_Local_Integration	2	0.0225	FALSE	Kowalewko_Wielbark 61.0% + Bulgaria_EIA 5.8% + Bulgaria_Roman_LA_G 33.2%
AKO_C5Eu (European subset)	C5 (~454–489 CE)	Thervingi_376CE	3	0.956	TRUE	Chernyakhiv 65.2% + Bulgaria_LAntiquity 34.8%
AKO_C5Eu (European subset)	C5 (~454–489 CE)	Wielbark_Sarmatian	2	0.0154	FALSE	Bulgaria_EIA 12.1% + Weklice_Wielbark 45.2% + Bulgaria_Roman_LA_SB 42.7%
Individual-level qpAdm: Detailed fits (top 3 models per individual)
Individual	Archaeological Phase	qpAdm p	Pass?	Sources	Proportions
I41199	C4	0.681	TRUE	Chernyakhiv + Chernyakhiv_o + Kalehöyük + Early_Sarmatian + BgLAntiquity	Chernyakhiv 65.9% + BgLAntiquity 34.1%
I41199	C4	0.585	TRUE	Iznik + Alan + Caucasus_Med + Kangju + Chernyakhiv + BgLAntiquity	Chernyakhiv 66.8% + BgLAntiquity 33.2%
I41200	C4	0.574	TRUE	Chernyakhiv + Iraq_Shanidar	Chernyakhiv 100%
I41200	C4	0.42	TRUE	Chernyakhiv + Chernyakhiv_o + Kalehöyük + Early_Sarmatian + BgLAntiquity	Chernyakhiv 82.3% + BgLAntiquity 17.7%
I41201	C4	0.649	TRUE	Iznik + Kowalewko_Wielbark	Kowalewko_Wielbark 51.7% + Iznik 48.3%
I41201	C4	0.306	TRUE	Shanidar + Alan + Sweden_BA + Iznik + Early_Sarmatian + Wielbark + BgEIA	Wielbark 44.6% + Iznik 33.3% + Alan 13.8% + BgEIA 8.3%
I41203	C4	0.623	TRUE	Chernyakhiv + Iraq_Shanidar	Chernyakhiv 82.8% + Iraq_Shanidar 17.2%
I41203	C4	0.578	TRUE	Iznik + Iraq_Shanidar + Kowalewko_Wielbark	Wielbark 71.8% + Iznik 21.3% + Shanidar 6.9%
I41204	C4	0.727	TRUE	Chernyakhiv + Iraq_Shanidar	Chernyakhiv 79.0% + Iraq_Shanidar 21.0%
I41206	C4	0.479	TRUE	Chernyakhiv + Chernyakhiv_o + Kalehöyük + Early_Sarmatian + BgLAntiquity	Chernyakhiv_o 100%
I41206	C4	0.311	TRUE	Iznik + Kowalewko_Wielbark	Wielbark 73.7% + Iznik 26.3%
I40357 [E.Asian]	C4	0.641	TRUE	Chernyakhiv + Hungary_Hun_o + Ukraine_EIA_Scythian_o1	Ukraine_Scythian_o1 97.2% + Hungary_Hun 2.8%
I41205 [E.Asian]	C4	0.559	TRUE	Iznik + Kowalewko_Wielbark + Hungary_Hun_o	Wielbark 52.0% + Iznik 36.5% + Hungary_Hun 11.5%
I41205 [E.Asian]	C4	0.546	TRUE	Early_Sarmatian + BgLAntiquity + Hungary_Hun_o + Scythian_o1 + Scythian	BgLAntiquity 44.2% + Early_Sarmatian 27.1% + Scythian 21.1% + Hungary_Hun 7.6%
I40929 [E.Asian]	C4	0.892	TRUE	Early_Sarmatian (Avar_Related set)	Early_Sarmatian 100%
C1 (phase)	C1	0.556	TRUE	Iznik + Iraq_Shanidar + Kowalewko_Wielbark	Wielbark 66.2% + Iznik 22.9% + Shanidar 11.0%
C2.1 (indiv)	C2	0.588	TRUE	Iznik + Iraq_Shanidar + Kowalewko_Wielbark	Wielbark 78.5% + Shanidar 20.0% + Iznik 1.4%
C2.2 (indiv)	C2	0.481	TRUE	Iznik + Iraq_Shanidar + Kowalewko_Wielbark	Wielbark 55.2% + Iznik 44.8%
C4I40932	C4	0.94	TRUE	Iznik + Iraq_Shanidar + Kowalewko_Wielbark	Wielbark 65.5% + Iznik 30.0% + Shanidar 4.5%
AQUAE CALIDAE (Kalide) — Individual/Subgroup qpAdm (February 2026 rerun)
Individual	Archaeological Phase	qpAdm p	Pass?	Sources	Proportions
Kalide I1 Y-hg (distal, extended)	4th c. CE	0.163	TRUE	Cayonu_PPN + CHG + EHG + WHG (Germany_Mesolithic)	Cayonu_PPN 60.6% + CHG 20.3% + EHG 13.2% + WHG 5.8%
Kalide I1 Y-hg (distal, minimal)	4th c. CE	0.212	TRUE	Cayonu_PPN + CHG + EHG + WHG (Germany_Mesolithic)	Cayonu_PPN 60.4% + CHG 20.6% + EHG 13.0% + WHG 5.9%
Kalide I1 Y-hg (proximal)	4th c. CE	0.079	TRUE	Iznik_Byz + Chernyakhiv + Early_Sarmatian	Iznik_Byz 66.5% + Chernyakhiv 24.4% + Early_Sarmatian 9.1%
Note: Kalide I1 Y-hg = haplogroup I1 carriers within Aquae Calidae North subcluster, modeled as separate group. Most extreme Anatolian/Near Eastern ancestry profile among all Gothic populations (60.6% SE Anatolian at distal level, 66.5% Iznik Byzantine at proximal level).
AQUAE CALIDAE — Individual-level proximal qpAdm (best model per individual, highest p-value)
Individual	Sector	Pop_Label	k	qpAdm p	Pass?	Sources and Proportions
I41151	North	GothSEBgN	5	0.688	TRUE	Wielbark 26.0% + Iznik_Byz 28.9% + Bulgaria_EIA 18.6% + Kalehoyuk 2.5% + Early_Sarmatian 23.9%
I41146	North	GothSEBgN	2	0.574	TRUE	Chernyakhiv 47.6% + Kalehoyuk 52.4%
I41138	North	GothSEBgN	2	0.561	TRUE	Czarnowko_Wielbark 73.8% + Bulgaria_EIA 26.2%
I41139	North	GothSEBgN	4	0.528	TRUE	Chernyakhiv 27.9% + Chernyakhiv_o 20.1% + Kalehoyuk 41.6% + Early_Sarmatian 10.4%
I40572	North	GothSEBgN	2	0.484	TRUE	Chernyakhiv_o 51.5% + Bulgaria_EIA 48.5%
I41136	North	GothSEBgN	4	0.445	TRUE	Wielbark 18.4% + Czarnowko_Wielbark 30.7% + Iznik_Byz 26.6% + Bulgaria_EIA 24.3%
I40575	North	GothSEBgN	2	0.419	TRUE	Chernyakhiv 27.9% + Kalehoyuk 72.1%
I41194	North	GothSEBgN	2	0.223	TRUE	Chernyakhiv_o 68.3% + Kalehoyuk 31.7%
I41123	North	GothSEBgN	2	0.151	TRUE	Chernyakhiv_o 70.3% + Kalehoyuk 29.7%
I41134	North	GothSEBgN	2	0.049	FALSE	Chernyakhiv_o 58.8% + Iznik_Byz 41.2%
I41137	North	GothSEBgN	2	0.007	FALSE	Chernyakhiv_o 63.2% + Iznik_Byz 36.8%
I41193	North	GothSEBgN	3	0.001	FALSE	Iznik_Byz 63.2% + Early_Sarmatian 33.3% + Wielbark 3.5%
I40573	South	GothSEBgS	2	0.543	TRUE	Chernyakhiv 50.8% + Kalehoyuk 49.2%
I41148_d	South	GothSEBgS	2	0.261	TRUE	Iznik_Byz 71.8% + Chernyakhiv_o 28.2%
I41195	South	GothSEBgS	3	0.024	FALSE	Kalehoyuk 71.8% + Wielbark 21.2% + Bulgaria_EIA 7.0%
I41121	South	GothSEBgS	2	0.005	FALSE	Kalehoyuk 56.1% + Chernyakhiv_o 43.9%
I41122	South	GothSEBgS	2	0.002	FALSE	Kalehoyuk 58.6% + Chernyakhiv_o 41.4%
I41147	South	GothSEBgS	2	0.0003	FALSE	Kalehoyuk 84.8% + Wielbark 15.2%
I41150	South	GothSEBgS	2	0.0002	FALSE	Kalehoyuk 73.6% + Chernyakhiv 26.4%
I40570	South (SEg outlier)	GothSEBgSEg	1	0	FALSE	Chernyakhiv 100% (all models fail; p ~ 10^-34)
I41149	I1 Y-hg	GothSEBgI1	2	0.106	TRUE	Iznik_Byz 54.9% + Chernyakhiv 45.1%
I40571	I1 Y-hg	GothSEBgI1	2	0.023	FALSE	Iznik_Byz 85.8% + Early_Sarmatian 14.2%
I41135	Unassigned	GothSEBg	3	0.0001	FALSE	Bulgaria_EIA 86.2% + Iznik_Byz 11.7% + Wielbark 2.1%
Note: Best-fitting proximal model per individual (highest p-value among top 3 tested). Source set: Kowalewko_Wielbark, Iznik_Byz, Chernyakhiv, Chernyakhiv_o, Bulgaria_EIA, Kalehoyuk, Czarnowko_Wielbark, Early_Sarmatian. North passes 9/12; South passes 2/8 (most South individuals too deeply Anatolian for proximal sources to model adequately); I1 passes 1/2. I40570 (SEg outlier) fails all models ca…

### Sheet: Table S5 - DATES
Supplementary Table S5: DATES admixture dating — full results
All tested two-way configurations. Generation time = 29 years. Calendar dates from burial midpoint estimates.
Target	n	North Source	n (north)	South Source	n (south)	Mean (gen)	SE	Z-score	nrmsd	Point est.	95% CI
KalideN	12	Pol3 (Wielbark)	68	BalkanCore	44	12.09	2.61	4.63	0.318	~41 CE	97 BCE–179 CE
KalideN	12	Pol3 (Wielbark)	68	Mugla3	23	12.74	2.7	4.73	0.191	~4 CE	136 BCE–144 CE
KalideN	12	Pol3 (Wielbark)	68	AnatoliaMax	37	11.01	2.42	4.55	0.242	~41 CE	97 BCE–179 CE
KalideN	12	Pol3+Scandinavia_IA	68+	BalkanCore	44	14.63	4.59	3.19	0.311	~-33 CE
KalideN	12	Pol3+Scandinavia_IA	68+	Mugla3	23	17.26	4.63	3.73	0.17	~-135 CE
KalideN	12	Pol3+Scandinavia_IA	68+	AnatoliaMax	37	13.6	3.37	4.04	0.23	~-4 CE
KalideN+AKO	23	Pol3 (Wielbark)	68	BalkanCore	44	12.12	2.76	4.39	0.221	~49 CE	85 BCE–183 CE
KalideN+AKO	23	Pol3 (Wielbark)	68	Mugla3	23	14.65	3.14	4.67	0.16	~49 CE
KalideN+AKO	23	Pol3 (Wielbark)	68	AnatoliaMax	37	12.44	2.36	5.26	0.186	~49 CE	85 BCE–183 CE
AKO	11	Chernyakhov	3	Mugla_Stratonikeia	10	17.23	3.94	4.38	0.454	~40 BCE	294 BCE–214 CE
AKO	11	Pol3 (Wielbark)	68	AnatoliaMax	37			2.64			weak
Serbia_Viminacium_RomanRit	3	Pol3 (Wielbark)	68	BalkanCore	44	neg		<1.8	>0.66	FAIL
Serbia_Viminacium_RomanRit	3	Pol3 (Wielbark)	68	AnatoliaMax	37	neg		<1.8	>0.66	FAIL
Serbia_Viminacium_RomanRit	3	BalkanCore	44	AnatoliaMax	37	neg		<1.8	>0.66	FAIL
Bulgaria_Roman_LA (unpubl.)	16	BalkanCore	44	AnatoliaMax	37	130.8	57.7	2.27	0.338	ancient	not interpretable
Bulgaria_Roman_LA (unpubl.)	16	Pol3 (Wielbark)	68	BalkanCore	44	30.2	16.8	1.79	0.19	weak	wrong timeframe
Bulgaria_Roman_LA (unpubl.)	16	Pol3 (Wielbark)	68	AnatoliaMax	37	neg		<0		FAIL
KalideS	5	Pol3 (Wielbark)	68	BalkanCore	44			~2.7		weak	insufficient contrast
KalideS	5	Pol3 (Wielbark)	68	AnatoliaMax	37			~3.2		weak	insufficient contrast

### Sheet: Table S4 - Distal qpAdm
Supplementary Table S4: Distal qpAdm deep-ancestry component estimates (updated Feb 2026)
Extended source set. Components: Turkey_N (Anatolian Neolithic), Cayonu_PPN (SE Anatolian), CHG (Caucasus HG), EHG (Eastern European HG), WHG (Western HG), Levant_PPN, Mongolia_EIA_SlabGrave.
Target Group	qpAdm p	Turkey_N (%)	Cayonu_PPN (%)	CHG (%)	EHG (%)	WHG (%)	Levant_PPN (%)	Mongolia_EIA (%)
AKO C1	0.459	33.6		27.5	27.9	4.7	6.3
AKO C2	0.286	36.8		33	22.1	8.1
AKO C4 European	0.275	41.7		25.3	24.4	7.7		0.9
AKO C4 East Asian	0.353	38.6		24.6	24.9	3.8		8.1
AKO C5 individual 1	0.611	49.3		24.3	13.4	9.2	3.8
AKO C5 individual 2	0.115	32.4		25.2	16.2	17.2	9
AKO C5 individual 3	0.715	50.4		32	4.6	6.5	6.5
Aquae Calidae North	0.183	41.3		27.8	19.3	4.9	6.8
Aquae Calidae South	0.111	18.1	51.9	17.8	8.4	3.8
Aquae Calidae I1 Y-hg	0.163		60.6	20.3	13.2	5.8
Note: Kalide North and South updated from February 2026 rerun (extended 10-source model). Kalide I1 Y-hg = haplogroup I1 subgroup of Kalide North, modeled separately. Cayonu_PPN column captures SE Anatolian ancestry distinct from standard Turkey_N (Anatolian Neolithic).
