## Supplemental Table S6 F4 statistics for "Paleogenomic Evidence for Genetic Heterogeneity and Prior Admixture in Gothic-Associated Communities of Late Antique Bulgaria"

### Sheet: ReadMe
Supplementary Table S6 — f4 Statistics
This workbook contains f4-statistic results referenced in the manuscript.
All statistics computed using admixtools2 (Maier et al. 2023) with block-jackknife standard errors.
Outgroup: Mbuti throughout. |Z| ≥ 3 considered strong significance; 2 ≤ |Z| < 3 moderate.
Color coding: Green = |Z| ≥ 3 (strong); Yellow = 2 ≤ |Z| < 3 (moderate); unshaded = not significant.
Sheet Index:
Table S6a: Anatolian specificity — f4(Mbuti, Anatolian; Gothic_Target, Chernyakhiv)
Tests excess Anatolian affinity in Gothic groups beyond the Chernyakhiv baseline.
Directly supports §2.2: f4 statistics confirm excess Anatolian affinity in PCA-South beyond the Chernyakhov baseline (Gordion Z=−3.11; Kalehöyük Z=−2.09; Mardin Z=−2.61).
Table S6b: Anatolian source comparison — f4(Mbuti, Gothic; Kalehöyük_ACP, Other_Anatolian)
Tests which Anatolian proxy best fits Gothic ancestry (Kalehöyük vs. alternatives).
Supports source rotation discussion in §2.2 and §3.1.
Table S6c: Regional vs. Gothic-specific — f4(Mbuti, Source; Gothic_Target, Serbia_Roman_Rit)
Tests whether Anatolian signal is Gothic-specific or a broader regional Balkan phenomenon.
Supports §3.1 discussion of ancestry pathways.
Table S6d: Source affinity spectrum — f4(Mbuti, Source; Gothic_Target, Chernyakhiv)
Broad source affinity tests including both Balkan and Anatolian sources vs. Chernyakhiv.
Supports §2.2: Chernyakhov substructure discussion and §3 North-South differentiation.
Table S6e: Crimea pathway — Crimea_Panticapaeum tests
Tests alternative Crimean pathway hypothesis for Anatolian-like ancestry.
Supports §3.1 discussion of possible ancestry routes.
Table S6f: Chernyakhov substructure — f4(Mbuti, Chernyakhiv_main/outlier; Anatolian, Balkan)
Tests whether Chernyakhiv_main vs Chernyakhiv_outlier show differential Balkan/Anatolian affinity.
Addresses the apparent contradiction between f4 and qpAdm results (§2.2).
Chernyakhiv_main shows consistent Balkan preference (Z=2.55–7.41 with Bulgaria_EIA); outlier shows no preference (Z=−0.74 to 0.39).
This suggests that the aggregate Chernyakhov reference contains substructure that affects f4 interpretation.
Table S6g: Second source identification — f4(Mbuti, PCA-South; Chernyakhiv, Candidate)
Identifies which populations best serve as a second ancestry source for PCA-South beyond Chernyakhiv.
Bulgaria_EIA emerges as the best second source (Z=3.17). Supports §2.2 two-source model.
Table S6h: Anatolia vs. Balkan direct comparison — f4(Mbuti, PCA-South; Anatolian, Balkan)
Head-to-head comparison of Anatolian vs. Balkan proxy populations for PCA-South ancestry.
Consistent Balkan preference with strongest signal for Bulgaria_EIA (Z=11.13 vs Mardin). Supports §2.2 and §3.1.
Target abbreviations:
Akva South (PCA-South) = Bulgaria_AkvaKalide_LateAntiquity_GothSEBgS (n=12 southern PCA subcluster)
Akva North (PCA-North) = Bulgaria_AkvaKalide_LateAntiquity_GothSEBgN (n=10 northern PCA subcluster)
Akva Kalide (pooled) = Bulgaria_AkvaKalide_LateAntiquity_GothSEBg (all Aquae Calidae, n=23)
S1, S2, S3 = individual-level sub-samples within PCA-South
O1 = PCA outlier individual (extreme southern-shifted position; projects near Levantine and Egyptian references in PCA, separated from other Aquae Calidae individuals by a gap exceeding the full within-site PC2 range)
I41149 = individual I41149 (Aquae Calidae)
Chernyakhiv abbreviations:
Chernyakhiv (main) = Ukraine_MigrationPeriod_Chernyakhiv.SG — core Chernyakhov culture individuals
Chernyakhiv (outlier) = Ukraine_MigrationPeriod_Chernyakhiv_o.SG — genetic outliers within Chernyakhov
Balkan source abbreviations:
Bulgaria_EIA = Bulgaria_EIA.AG (Iron Age, primary Balkan reference)
Serbia_Roman = Serbia_Roman.AG
Serbia_Roman_Rit = Serbia_RomanRit.AG (Viminacium ritual burial)

### Sheet: S6a - Anatol Specificity
Supplementary Table S6a. f4 Anatolian Specificity Tests
f4(Mbuti, Anatolian_Source; Gothic_Target, Chernyakhiv). Negative Z indicates Gothic target has excess affinity to the Anatolian source beyond the Chernyakhiv baseline.
|Z| ≥ 3: strong (green); 2 ≤ |Z| < 3: moderate (yellow). All statistics computed with admixtools2; block-jackknife SEs.
Gothic Target	Anatolian Source (pop2)	f4 Estimate	SE	Z-score	SNPs	Anatolian Tier	Significance
Akva South (PCA-South)
Akva South (PCA-South)	Gordion_Ancient	-0.001533	0.000493	-3.109	185141	Central Cappadocia	Strong
Akva South (PCA-South)	Mardin_RomByz	-0.001278	0.00049	-2.606	180271	SE Anatolia	Moderate
Akva South (PCA-South)	Apollonia_Roman	-0.001921	0.000835	-2.3	97506	Tier2_Western_Anatolia	Moderate
Akva South (PCA-South)	Muğla_Roman	-0.001206	0.000533	-2.264	171587	Tier2_Western_Anatolia	Moderate
Akva South (PCA-South)	Iznik_RomByz	-0.001067	0.000487	-2.19	180200	Tier2_Western_Anatolia	Moderate
Akva South (PCA-South)	Kalehöyük_ACP	-0.001314	0.000628	-2.091	145323	Central Cappadocia	Moderate
Akva South (PCA-South)	Boğazköy_Roman	-0.001046	0.000583	-1.793	185459	Central Cappadocia	Not significant
Akva South (PCA-South)	Van_Urartian	-0.000963	0.000541	-1.779	172734	SE Anatolia	Not significant
Akva South (PCA-South)	Gordion_IA	-0.001087	0.000663	-1.641	193184	Central Cappadocia	Not significant
Akva South (PCA-South)	Gaziantep_Byz	-0.000555	0.000532	-1.042	164350	SE Anatolia	Not significant
Akva South (PCA-South)	Kalehöyük_IA	0.000805	0.000781	1.03	92691	Central Cappadocia	Not significant
Akva North (PCA-North)
Akva North (PCA-North)	Mardin_RomByz	-0.001009	0.000437	-2.31	180700	SE Anatolia	Moderate
Akva North (PCA-North)	Gordion_Ancient	-0.000765	0.000444	-1.722	185719	Central Cappadocia	Not significant
Akva North (PCA-North)	Muğla_Roman	-0.000588	0.000475	-1.238	172053	Tier2_Western_Anatolia	Not significant
Akva North (PCA-North)	Iznik_RomByz	-0.000416	0.00044	-0.944	180617	Tier2_Western_Anatolia	Not significant
Akva North (PCA-North)	Van_Urartian	-0.000399	0.000496	-0.804	173126	SE Anatolia	Not significant
Akva North (PCA-North)	Gordion_IA	-0.000425	0.000571	-0.745	194521	Central Cappadocia	Not significant
Akva North (PCA-North)	Kalehöyük_ACP	-0.000365	0.000562	-0.65	146228	Central Cappadocia	Not significant
Akva North (PCA-North)	Boğazköy_Roman	-0.000189	0.000521	-0.363	186666	Central Cappadocia	Not significant
Akva North (PCA-North)	Gaziantep_Byz	-7.4e-05	0.000458	-0.161	164563	SE Anatolia	Not significant
Akva North (PCA-North)	Apollonia_Roman	-1.6e-05	0.00075	-0.021	97591	Tier2_Western_Anatolia	Not significant
Akva North (PCA-North)	Kalehöyük_IA	0.000662	0.000716	0.925	93297	Central Cappadocia	Not significant
Akva Kalide (pooled)
Akva Kalide (pooled)	Gaziantep_Byz	-0.001302	0.000662	-1.967	163187	SE Anatolia	Not significant
Akva Kalide (pooled)	Kalehöyük_ACP	-0.001486	0.00081	-1.836	142707	Central Cappadocia	Not significant
Akva Kalide (pooled)	Iznik_RomByz	-0.001113	0.000635	-1.754	178177	Tier2_Western_Anatolia	Not significant
Akva Kalide (pooled)	Mardin_RomByz	-0.001052	0.000606	-1.735	178284	SE Anatolia	Not significant
Akva Kalide (pooled)	Muğla_Roman	-0.000987	0.000675	-1.462	169843	Tier2_Western_Anatolia	Not significant
Akva Kalide (pooled)	Apollonia_Roman	-0.001401	0.001011	-1.386	97109	Tier2_Western_Anatolia	Not significant
Akva Kalide (pooled)	Gordion_Ancient	-0.000848	0.000614	-1.381	182589	Central Cappadocia	Not significant
Akva Kalide (pooled)	Van_Urartian	-0.000847	0.000673	-1.258	171016	SE Anatolia	Not significant
Akva Kalide (pooled)	Gordion_IA	-0.000982	0.000828	-1.185	189508	Central Cappadocia	Not significant
Akva Kalide (pooled)	Boğazköy_Roman	-0.00064	0.000724	-0.884	182065	Central Cappadocia	Not significant
Akva Kalide (pooled)	Kalehöyük_IA	0.00026	0.001034	0.252	90968	Central Cappadocia	Not significant
Akva Outlier O1 (individual)
Akva Outlier O1 (individual)	Kalehöyük_ACP	0.00233	0.000861	2.706	121448	Central Cappadocia	Moderate
Akva Outlier O1 (individual)	Van_Urartian	0.002106	0.000712	2.958	146340	SE Anatolia	Moderate
Akva Outlier O1 (individual)	Mardin_RomByz	0.00196	0.00065	3.017	152159	SE Anatolia	Strong
Akva Outlier O1 (individual)	Apollonia_Roman	0.003297	0.001047	3.148	84486	Tier2_Western_Anatolia	Strong
Akva Outlier O1 (individual)	Gaziantep_Byz	0.002558	0.000693	3.692	140233	SE Anatolia	Strong
Akva Outlier O1 (individual)	Gordion_IA	0.003321	0.000864	3.845	160658	Central Cappadocia	Strong
Akva Outlier O1 (individual)	Muğla_Roman	0.002694	0.0007	3.85	145311	Tier2_Western_Anatolia	Strong
Akva Outlier O1 (individual)	Boğazköy_Roman	0.003256	0.000786	4.141	154505	Central Cappadocia	Strong
Akva Outlier O1 (individual)	Iznik_RomByz	0.002992	0.000661	4.53	152041	Tier2_Western_Anatolia	Strong
Akva Outlier O1 (individual)	Kalehöyük_IA	0.005663	0.001098	5.156	77312	Central Cappadocia	Strong
Akva Outlier O1 (individual)	Gordion_Ancient	0.003472	0.000634	5.472	155386	Central Cappadocia	Strong
I41149 (individual)
I41149 (individual)	Mardin_RomByz	-0.000462	0.000573	-0.807	178088	SE Anatolia	Not significant
I41149 (individual)	Gordion_Ancient	-0.000338	0.000603	-0.561	182374	Central Cappadocia	Not significant
I41149 (individual)	Gaziantep_Byz	-0.000169	0.00066	-0.256	163037	SE Anatolia	Not significant
I41149 (individual)	Boğazköy_Roman	-0.000103	0.000694	-0.149	181797	Central Cappadocia	Not significant
I41149 (individual)	Kalehöyük_ACP	-9.8e-05	0.000769	-0.127	142398	Central Cappadocia	Not significant
I41149 (individual)	Iznik_RomByz	0.000155	0.000603	0.257	177997	Tier2_Western_Anatolia	Not significant
I41149 (individual)	Muğla_Roman	0.00055	0.00069	0.797	169594	Tier2_Western_Anatolia	Not significant
I41149 (individual)	Van_Urartian	0.000572	0.000675	0.848	170817	SE Anatolia	Not significant
I41149 (individual)	Apollonia_Roman	0.001273	0.000975	1.305	97035	Tier2_Western_Anatolia	Not significant
I41149 (individual)	Gordion_IA	0.001003	0.000763	1.315	189201	Central Cappadocia	Not significant
I41149 (individual)	Kalehöyük_IA	0.001414	0.000989	1.43	90829	Central Cappadocia	Not significant

### Sheet: S6b - Anatol Source Comp
Supplementary Table S6b. f4 Anatolian Source Comparison
f4(Mbuti, Gothic_Target; Kalehöyük_ACP, Other_Anatolian). Negative Z indicates Kalehöyük (Assyrian Colony Period) is a better source than the comparison population.
Tests which Anatolian proxy best fits Gothic ancestry. |Z| ≥ 3: strong (green); 2 ≤ |Z| < 3: moderate (yellow).
Gothic Target	Kalehöyük_ACP vs.	f4 Estimate	SE	Z-score	SNPs	Interpretation
Akva South (PCA-South)
Akva South (PCA-South)	Mardin_RomByz	-0.001444	0.000287	-5.038	764738	Kalehöyük strongly preferred
Akva South (PCA-South)	Kalehöyük_IA	-0.002101	0.000436	-4.815	398764	Kalehöyük strongly preferred
Akva South (PCA-South)	Van_Urartian	-0.001177	0.000312	-3.767	731263	Kalehöyük strongly preferred
Akva South (PCA-South)	Gaziantep_Byz	-0.00096	0.000302	-3.177	693829	Kalehöyük strongly preferred
Akva South (PCA-South)	Boğazköy_Roman	-0.000561	0.000338	-1.662	791626	Sources equivalent
Akva South (PCA-South)	Muğla_Roman	-0.000276	0.000317	-0.869	725774	Sources equivalent
Akva South (PCA-South)	Iznik_RomByz	-7.8e-05	0.000292	-0.267	764076	Sources equivalent
Akva South (PCA-South)	Gordion_Ancient	-1.6e-05	0.000298	-0.053	786652	Sources equivalent
Akva South (PCA-South)	Gordion_IA	-7e-06	0.00039	-0.017	826180	Sources equivalent
Akva South (PCA-South)	Apollonia_Roman	0.000122	0.000437	0.279	408978	Sources equivalent
Akva North (PCA-North)
Akva North (PCA-North)	Kalehöyük_IA	-0.001332	0.000377	-3.531	401962	Kalehöyük strongly preferred
Akva North (PCA-North)	Mardin_RomByz	-0.000707	0.000246	-2.878	766760	Kalehöyük moderately preferred
Akva North (PCA-North)	Van_Urartian	-0.000708	0.000273	-2.594	733166	Kalehöyük moderately preferred
Akva North (PCA-North)	Gaziantep_Byz	-0.000396	0.000258	-1.534	694788	Sources equivalent
Akva North (PCA-North)	Boğazköy_Roman	-0.000119	0.000292	-0.406	797916	Sources equivalent
Akva North (PCA-North)	Gordion_Ancient	0.000267	0.000251	1.062	789567	Sources equivalent
Akva North (PCA-North)	Muğla_Roman	0.000349	0.00027	1.292	727959	Sources equivalent
Akva North (PCA-North)	Gordion_IA	0.000446	0.000335	1.329	833251	Sources equivalent
Akva North (PCA-North)	Iznik_RomByz	0.000353	0.000252	1.4	766033	Sources equivalent
Akva North (PCA-North)	Apollonia_Roman	0.00062	0.00038	1.63	409317	Sources equivalent
Akva Kalide (pooled)
Akva Kalide (pooled)	Kalehöyük_IA	-0.001613	0.000533	-3.027	390553	Kalehöyük strongly preferred
Akva Kalide (pooled)	Mardin_RomByz	-0.000819	0.000358	-2.289	755846	Kalehöyük moderately preferred
Akva Kalide (pooled)	Van_Urartian	-0.000564	0.00039	-1.448	723449	Sources equivalent
Akva Kalide (pooled)	Gaziantep_Byz	-7.2e-05	0.000389	-0.185	688765	Sources equivalent
Akva Kalide (pooled)	Gordion_Ancient	0.000322	0.000381	0.845	775187	Sources equivalent
Akva Kalide (pooled)	Boğazköy_Roman	0.00044	0.000431	1.021	775495	Sources equivalent
Akva Kalide (pooled)	Gordion_IA	0.000579	0.000509	1.137	808547	Sources equivalent
Akva Kalide (pooled)	Muğla_Roman	0.000622	0.000415	1.5	717808	Sources equivalent
Akva Kalide (pooled)	Iznik_RomByz	0.000634	0.000378	1.679	755118	Sources equivalent
Akva Kalide (pooled)	Apollonia_Roman	0.001028	0.000576	1.784	407190	Sources equivalent
Akva Outlier O1 (individual)
Akva Outlier O1 (individual)	Kalehöyük_IA	-0.001638	0.00058	-2.822	330417	Kalehöyük moderately preferred
Akva Outlier O1 (individual)	Mardin_RomByz	-0.00061	0.000373	-1.634	642263	Sources equivalent
Akva Outlier O1 (individual)	Van_Urartian	-0.000643	0.000404	-1.591	616420	Sources equivalent
Akva Outlier O1 (individual)	Gordion_Ancient	-0.000531	0.000377	-1.407	656828	Sources equivalent
Akva Outlier O1 (individual)	Iznik_RomByz	-0.000418	0.000382	-1.094	641668	Sources equivalent
Akva Outlier O1 (individual)	Apollonia_Roman	-0.000423	0.000585	-0.723	353403	Sources equivalent
Akva Outlier O1 (individual)	Boğazköy_Roman	-0.00017	0.000456	-0.373	654752	Sources equivalent
Akva Outlier O1 (individual)	Gaziantep_Byz	-8.6e-05	0.000401	-0.214	589619	Sources equivalent
Akva Outlier O1 (individual)	Muğla_Roman	2.7e-05	0.000401	0.068	611979	Sources equivalent
Akva Outlier O1 (individual)	Gordion_IA	0.000196	0.00051	0.384	681691	Sources equivalent
I41149 (individual)
I41149 (individual)	Kalehöyük_IA	-0.001487	0.000586	-2.538	389522	Kalehöyük moderately preferred
I41149 (individual)	Van_Urartian	-0.000987	0.000401	-2.462	722313	Kalehöyük moderately preferred
I41149 (individual)	Mardin_RomByz	-0.00085	0.000364	-2.335	754529	Kalehöyük moderately preferred
I41149 (individual)	Gaziantep_Byz	-0.000413	0.000394	-1.046	687853	Sources equivalent
I41149 (individual)	Gordion_IA	-0.000188	0.000485	-0.386	806434	Sources equivalent
I41149 (individual)	Boğazköy_Roman	-0.000162	0.000423	-0.382	773486	Sources equivalent
I41149 (individual)	Apollonia_Roman	-0.000193	0.000573	-0.336	406758	Sources equivalent
I41149 (individual)	Muğla_Roman	-6.2e-05	0.000414	-0.149	716390	Sources equivalent
I41149 (individual)	Gordion_Ancient	5.9e-05	0.000362	0.162	773634	Sources equivalent
I41149 (individual)	Iznik_RomByz	0.00033	0.000373	0.884	753827	Sources equivalent

### Sheet: S6c - Regional vs Gothic
Supplementary Table S6c. f4 Regional vs. Gothic-Specific Anatolian Signal
f4(Mbuti, Source; Gothic_Target, Serbia_Roman_Rit). Positive Z indicates Gothic target has greater affinity to the source than the Roman Balkan control.
Negative or non-significant Z suggests signal is a regional Roman-period phenomenon shared with non-Gothic Balkan populations.
Gothic Target	Source (pop2)	f4 Estimate	SE	Z-score	SNPs	Source Type	Interpretation
Akva South (PCA-South)
Akva South (PCA-South)	Gaziantep_Byz	0.000904	0.000271	3.336	752801		Gothic-specific (strong)
Akva South (PCA-South)	Mardin_RomByz	0.000766	0.000244	3.143	785307		Gothic-specific (strong)
Akva South (PCA-South)	Iznik_RomByz	0.000693	0.000255	2.72	782841		Gothic-specific (moderate)
Akva South (PCA-South)	Van_Urartian	0.000584	0.000269	2.173	769424		Gothic-specific (moderate)
Akva South (PCA-South)	Muğla_Roman	0.000447	0.000275	1.626	763380		Not significantly different
Akva South (PCA-South)	Boğazköy_Roman	0.000385	0.000302	1.278	764058		Not significantly different
Akva South (PCA-South)	Apollonia_Roman	0.000429	0.000383	1.122	469396		Not significantly different
Akva South (PCA-South)	Gordion_Ancient	0.000286	0.000262	1.092	788167		Not significantly different
Akva South (PCA-South)	Kalehöyük_IA	0.000195	0.000386	0.505	377283		Not significantly different
Akva South (PCA-South)	Gordion_IA	0.000149	0.000358	0.416	794794		Not significantly different
Akva South (PCA-South)	Kalehöyük_ACP	5.5e-05	0.000325	0.17	593680		Not significantly different
Akva North (PCA-North)
Akva North (PCA-North)	Gaziantep_Byz	0.001367	0.000224	6.103	753400		Gothic-specific (strong)
Akva North (PCA-North)	Iznik_RomByz	0.001308	0.000218	5.986	783554		Gothic-specific (strong)
Akva North (PCA-North)	Van_Urartian	0.0012	0.000225	5.342	770134		Gothic-specific (strong)
Akva North (PCA-North)	Mardin_RomByz	0.001124	0.000217	5.186	786055		Gothic-specific (strong)
Akva North (PCA-North)	Gordion_Ancient	0.001063	0.000218	4.885	788937		Gothic-specific (strong)
Akva North (PCA-North)	Kalehöyük_ACP	0.001169	0.000279	4.193	594283		Gothic-specific (strong)
Akva North (PCA-North)	Muğla_Roman	0.000944	0.000232	4.074	764092		Gothic-specific (strong)
Akva North (PCA-North)	Boğazköy_Roman	0.001047	0.000258	4.057	764914		Gothic-specific (strong)
Akva North (PCA-North)	Apollonia_Roman	0.001074	0.000319	3.362	469659		Gothic-specific (strong)
Akva North (PCA-North)	Gordion_IA	0.000618	0.000303	2.036	795712		Gothic-specific (moderate)
Akva North (PCA-North)	Kalehöyük_IA	0.000137	0.000332	0.412	377680		Not significantly different
Akva Kalide (pooled)
Akva Kalide (pooled)	Mardin_RomByz	0.000724	0.000341	2.125	781725		Gothic-specific (moderate)
Akva Kalide (pooled)	Gaziantep_Byz	0.000665	0.000371	1.795	750021		Not significantly different
Akva Kalide (pooled)	Iznik_RomByz	0.000563	0.000358	1.572	779241		Not significantly different
Akva Kalide (pooled)	Gordion_Ancient	0.000553	0.000358	1.544	784281		Not significantly different
Akva Kalide (pooled)	Van_Urartian	0.000487	0.000368	1.323	766066		Not significantly different
Akva Kalide (pooled)	Kalehöyük_ACP	0.000386	0.000452	0.854	590698		Not significantly different
Akva Kalide (pooled)	Boğazköy_Roman	0.000232	0.000437	0.53	760122		Not significantly different
Akva Kalide (pooled)	Apollonia_Roman	0.000229	0.000528	0.435	468277		Not significantly different
Akva Kalide (pooled)	Muğla_Roman	0.000134	0.000373	0.36	760188		Not significantly different
Akva Kalide (pooled)	Kalehöyük_IA	8.6e-05	0.000522	0.165	375358		Not significantly different
Akva Kalide (pooled)	Gordion_IA	-0.000114	0.000503	-0.226	790548		Not significantly different
Akva Outlier O1 (individual)
Akva Outlier O1 (individual)	Iznik_RomByz	0.005249	0.000405	12.945	670856		Gothic-specific (strong)
Akva Outlier O1 (individual)	Gordion_Ancient	0.005074	0.000399	12.716	674739		Gothic-specific (strong)
Akva Outlier O1 (individual)	Gaziantep_Byz	0.004346	0.0004	10.853	647297		Gothic-specific (strong)
Akva Outlier O1 (individual)	Mardin_RomByz	0.004085	0.000384	10.624	672776		Gothic-specific (strong)
Akva Outlier O1 (individual)	Van_Urartian	0.004217	0.000398	10.605	660049		Gothic-specific (strong)
Akva Outlier O1 (individual)	Muğla_Roman	0.004336	0.000425	10.213	655213		Gothic-specific (strong)
Akva Outlier O1 (individual)	Boğazköy_Roman	0.00427	0.000467	9.138	654182		Gothic-specific (strong)
Akva Outlier O1 (individual)	Apollonia_Roman	0.005153	0.000586	8.79	408600		Gothic-specific (strong)
Akva Outlier O1 (individual)	Kalehöyük_ACP	0.004402	0.000515	8.549	509416		Gothic-specific (strong)
Akva Outlier O1 (individual)	Gordion_IA	0.004175	0.000501	8.337	679626		Gothic-specific (strong)
Akva Outlier O1 (individual)	Kalehöyük_IA	0.003863	0.000566	6.824	323875		Gothic-specific (strong)
I41149 (individual)
I41149 (individual)	Mardin_RomByz	0.001886	0.000351	5.372	781006		Gothic-specific (strong)
I41149 (individual)	Van_Urartian	0.001944	0.00037	5.254	765412		Gothic-specific (strong)
I41149 (individual)	Iznik_RomByz	0.001883	0.000366	5.141	778559		Gothic-specific (strong)
I41149 (individual)	Gaziantep_Byz	0.001789	0.000363	4.927	749425		Gothic-specific (strong)
I41149 (individual)	Muğla_Roman	0.001865	0.000381	4.903	759462		Gothic-specific (strong)
I41149 (individual)	Gordion_Ancient	0.001711	0.000366	4.678	783575		Gothic-specific (strong)
I41149 (individual)	Apollonia_Roman	0.002402	0.00052	4.616	467947		Gothic-specific (strong)
I41149 (individual)	Boğazköy_Roman	0.001643	0.000403	4.075	759387		Gothic-specific (strong)
I41149 (individual)	Kalehöyük_ACP	0.001677	0.000455	3.684	590115		Gothic-specific (strong)
I41149 (individual)	Gordion_IA	0.001618	0.000479	3.374	789792		Gothic-specific (strong)
I41149 (individual)	Kalehöyük_IA	0.000866	0.000521	1.664	374978		Not significantly different

### Sheet: S6d - Source Affinities
Supplementary Table S6d. f4 Source Affinity Tests: Balkan and Anatolian Sources
f4(Mbuti, Source; Gothic_Target, Chernyakhiv). Negative Z: Gothic target has excess affinity to source beyond Chernyakhiv. Positive Z: Chernyakhiv closer to source.
Tests both Anatolian and Balkan sources against Chernyakhiv baseline. |Z| ≥ 3: strong (green); 2 ≤ |Z| < 3: moderate (yellow).
Gothic Target	Source (pop2)	f4 Estimate	SE	Z-score	SNPs	Source Type	Interpretation
Akva South (PCA-South)
Akva South (PCA-South)	Gordion_Ancient	-0.001533	0.000493	-3.109	185141	Anatolian	Strong Gothic-excess affinity
Akva South (PCA-South)	Mardin_RomByz	-0.001278	0.00049	-2.606	180271	Anatolian	Moderate Gothic-excess affinity
Akva South (PCA-South)	Bulgaria_EIA	-0.001133	0.00048	-2.361	185455	Balkan	Moderate Gothic-excess affinity
Akva South (PCA-South)	Apollonia_Roman	-0.001921	0.000835	-2.3	97506	Anatolian	Moderate Gothic-excess affinity
Akva South (PCA-South)	Muğla_Roman	-0.001206	0.000533	-2.264	171587	Anatolian	Moderate Gothic-excess affinity
Akva South (PCA-South)	Iznik_RomByz	-0.001067	0.000487	-2.19	180200	Anatolian	Moderate Gothic-excess affinity
Akva South (PCA-South)	Kalehöyük_ACP	-0.001314	0.000628	-2.091	145323	Anatolian	Moderate Gothic-excess affinity
Akva South (PCA-South)	Serbia_Roman	-0.000835	0.00044	-1.9	183107	Balkan	No differential affinity
Akva South (PCA-South)	Serbia_Roman_Rit	-0.001146	0.000608	-1.884	142017	Balkan	No differential affinity
Akva South (PCA-South)	Boğazköy_Roman	-0.001046	0.000583	-1.793	185459	Anatolian	No differential affinity
Akva South (PCA-South)	Van_Urartian	-0.000963	0.000541	-1.779	172734	Anatolian	No differential affinity
Akva South (PCA-South)	Gordion_IA	-0.001087	0.000663	-1.641	193184	Anatolian	No differential affinity
Akva South (PCA-South)	Gaziantep_Byz	-0.000555	0.000532	-1.042	164350	Anatolian	No differential affinity
Akva South (PCA-South)	Kalehöyük_IA	0.000805	0.000781	1.03	92691	Anatolian	No differential affinity
Akva North (PCA-North)
Akva North (PCA-North)	Mardin_RomByz	-0.001009	0.000437	-2.31	180700	Anatolian	Moderate Gothic-excess affinity
Akva North (PCA-North)	Gordion_Ancient	-0.000765	0.000444	-1.722	185719	Anatolian	No differential affinity
Akva North (PCA-North)	Muğla_Roman	-0.000588	0.000475	-1.238	172053	Anatolian	No differential affinity
Akva North (PCA-North)	Iznik_RomByz	-0.000416	0.00044	-0.944	180617	Anatolian	No differential affinity
Akva North (PCA-North)	Van_Urartian	-0.000399	0.000496	-0.804	173126	Anatolian	No differential affinity
Akva North (PCA-North)	Gordion_IA	-0.000425	0.000571	-0.745	194521	Anatolian	No differential affinity
Akva North (PCA-North)	Kalehöyük_ACP	-0.000365	0.000562	-0.65	146228	Anatolian	No differential affinity
Akva North (PCA-North)	Serbia_Roman	-0.000172	0.000397	-0.433	183534	Balkan	No differential affinity
Akva North (PCA-North)	Bulgaria_EIA	-0.000166	0.000442	-0.376	186178	Balkan	No differential affinity
Akva North (PCA-North)	Boğazköy_Roman	-0.000189	0.000521	-0.363	186666	Anatolian	No differential affinity
Akva North (PCA-North)	Gaziantep_Byz	-7.4e-05	0.000458	-0.161	164563	Anatolian	No differential affinity
Akva North (PCA-North)	Apollonia_Roman	-1.6e-05	0.00075	-0.021	97591	Anatolian	No differential affinity
Akva North (PCA-North)	Serbia_Roman_Rit	0.000177	0.000565	0.313	142167	Balkan	No differential affinity
Akva North (PCA-North)	Kalehöyük_IA	0.000662	0.000716	0.925	93297	Anatolian	No differential affinity
Akva Kalide (pooled)
Akva Kalide (pooled)	Gaziantep_Byz	-0.001302	0.000662	-1.967	163187	Anatolian	No differential affinity
Akva Kalide (pooled)	Kalehöyük_ACP	-0.001486	0.00081	-1.836	142707	Anatolian	No differential affinity
Akva Kalide (pooled)	Iznik_RomByz	-0.001113	0.000635	-1.754	178177	Anatolian	No differential affinity
Akva Kalide (pooled)	Mardin_RomByz	-0.001052	0.000606	-1.735	178284	Anatolian	No differential affinity
Akva Kalide (pooled)	Serbia_Roman	-0.000809	0.000552	-1.465	181117	Balkan	No differential affinity
Akva Kalide (pooled)	Muğla_Roman	-0.000987	0.000675	-1.462	169843	Anatolian	No differential affinity
Akva Kalide (pooled)	Apollonia_Roman	-0.001401	0.001011	-1.386	97109	Anatolian	No differential affinity
Akva Kalide (pooled)	Gordion_Ancient	-0.000848	0.000614	-1.381	182589	Anatolian	No differential affinity
Akva Kalide (pooled)	Van_Urartian	-0.000847	0.000673	-1.258	171016	Anatolian	No differential affinity
Akva Kalide (pooled)	Gordion_IA	-0.000982	0.000828	-1.185	189508	Anatolian	No differential affinity
Akva Kalide (pooled)	Serbia_Roman_Rit	-0.000852	0.000781	-1.091	141302	Balkan	No differential affinity
Akva Kalide (pooled)	Bulgaria_EIA	-0.000619	0.000613	-1.01	182975	Balkan	No differential affinity
Akva Kalide (pooled)	Boğazköy_Roman	-0.00064	0.000724	-0.884	182065	Anatolian	No differential affinity
Akva Kalide (pooled)	Kalehöyük_IA	0.00026	0.001034	0.252	90968	Anatolian	No differential affinity
Akva Outlier O1 (individual)
Akva Outlier O1 (individual)	Kalehöyük_ACP	0.00233	0.000861	2.706	121448	Anatolian	Moderate Chernyakhiv-excess affinity
Akva Outlier O1 (individual)	Van_Urartian	0.002106	0.000712	2.958	146340	Anatolian	Moderate Chernyakhiv-excess affinity
Akva Outlier O1 (individual)	Mardin_RomByz	0.00196	0.00065	3.017	152159	Anatolian	Strong Chernyakhiv-excess affinity
Akva Outlier O1 (individual)	Apollonia_Roman	0.003297	0.001047	3.148	84486	Anatolian	Strong Chernyakhiv-excess affinity
Akva Outlier O1 (individual)	Gaziantep_Byz	0.002558	0.000693	3.692	140233	Anatolian	Strong Chernyakhiv-excess affinity
Akva Outlier O1 (individual)	Gordion_IA	0.003321	0.000864	3.845	160658	Anatolian	Strong Chernyakhiv-excess affinity
Akva Outlier O1 (individual)	Muğla_Roman	0.002694	0.0007	3.85	145311	Anatolian	Strong Chernyakhiv-excess affinity
Akva Outlier O1 (individual)	Boğazköy_Roman	0.003256	0.000786	4.141	154505	Anatolian	Strong Chernyakhiv-excess affinity
Akva Outlier O1 (individual)	Serbia_Roman_Rit	0.003629	0.000827	4.39	122207	Balkan	Strong Chernyakhiv-excess affinity
Akva Outlier O1 (individual)	Iznik_RomByz	0.002992	0.000661	4.53	152041	Anatolian	Strong Chernyakhiv-excess affinity
Akva Outlier O1 (individual)	Kalehöyük_IA	0.005663	0.001098	5.156	77312	Anatolian	Strong Chernyakhiv-excess affinity
Akva Outlier O1 (individual)	Gordion_Ancient	0.003472	0.000634	5.472	155386	Anatolian	Strong Chernyakhiv-excess affinity
Akva Outlier O1 (individual)	Bulgaria_EIA	0.004013	0.000644	6.226	155715	Balkan	Strong Chernyakhiv-excess affinity
Akva Outlier O1 (individual)	Serbia_Roman	0.00471	0.000605	7.785	154324	Balkan	Strong Chernyakhiv-excess affinity
I41149 (individual)
I41149 (individual)	Mardin_RomByz	-0.000462	0.000573	-0.807	178088	Anatolian	No differential affinity
I41149 (individual)	Gordion_Ancient	-0.000338	0.000603	-0.561	182374	Anatolian	No differential affinity
I41149 (individual)	Gaziantep_Byz	-0.000169	0.00066	-0.256	163037	Anatolian	No differential affinity
I41149 (individual)	Boğazköy_Roman	-0.000103	0.000694	-0.149	181797	Anatolian	No differential affinity
I41149 (individual)	Kalehöyük_ACP	-9.8e-05	0.000769	-0.127	142398	Anatolian	No differential affinity
I41149 (individual)	Iznik_RomByz	0.000155	0.000603	0.257	177997	Anatolian	No differential affinity
I41149 (individual)	Serbia_Roman_Rit	0.000429	0.000755	0.568	141194	Balkan	No differential affinity
I41149 (individual)	Serbia_Roman	0.000377	0.000541	0.698	180896	Balkan	No differential affinity
I41149 (individual)	Muğla_Roman	0.00055	0.00069	0.797	169594	Anatolian	No differential affinity
I41149 (individual)	Van_Urartian	0.000572	0.000675	0.848	170817	Anatolian	No differential affinity
I41149 (individual)	Bulgaria_EIA	0.000507	0.000594	0.853	182738	Balkan	No differential affinity
I41149 (individual)	Apollonia_Roman	0.001273	0.000975	1.305	97035	Anatolian	No differential affinity
I41149 (individual)	Gordion_IA	0.001003	0.000763	1.315	189201	Anatolian	No differential affinity
I41149 (individual)	Kalehöyük_IA	0.001414	0.000989	1.43	90829	Anatolian	No differential affinity

### Sheet: S6e - Crimea Tests
Supplementary Table S6e. f4 Crimea Pathway Tests
Tests for a Crimean (Panticapaeum) ancestry pathway as an alternative to direct Anatolian contact.
Panel i: f4(Mbuti, Crimea_Panticapaeum; Gothic_Target, Chernyakhiv) — Crimea as source
Negative Z: Gothic target has excess Crimean affinity beyond Chernyakhiv.
Gothic Target	f4 Estimate	SE	Z-score	SNPs	Interpretation
Akva Kalide (pooled)	-0.000293	0.00115	-0.255	76411	No differential Crimean affinity
Akva South (PCA-South)	-4.5e-05	0.000899	-0.05	77810	No differential Crimean affinity
I41149 (individual)	0.000438	0.001138	0.385	76273	No differential Crimean affinity
Akva North (PCA-North)	0.000507	0.000812	0.625	78314	No differential Crimean affinity
Akva South (PCA-South)1	0.00114	0.001135	1.005	76143	No differential Crimean affinity
Akva South (PCA-South)3	0.001511	0.001274	1.185	55054	No differential Crimean affinity
Akva South (PCA-South)2	0.001663	0.001385	1.201	46948	No differential Crimean affinity
Akva Outlier O1 (individual)	0.00507	0.001191	4.258	65128	Significant Crimean affinity
Panel ii: f4(Mbuti, Gothic_Target; Kalehöyük_ACP, Crimea_Panticapaeum) — Cappadocia vs. Crimea
Negative Z: Gothic target prefers Cappadocian source over Crimean.
Gothic Target	f4 Estimate	SE	Z-score	SNPs	Interpretation
Akva South (PCA-South)	-0.000529	0.000463	-1.141	335276	Sources equivalent
I41149 (individual)	-0.000587	0.000629	-0.934	327569	Sources equivalent
Akva Outlier O1 (individual)	-0.000554	0.000634	-0.874	278367	Sources equivalent
Akva South (PCA-South)2	-0.000439	0.000717	-0.613	200256	Sources equivalent
Akva South (PCA-South)1	-8.2e-05	0.000629	-0.131	327326	Sources equivalent
Akva North (PCA-North)	-4.4e-05	0.000424	-0.104	337828	Sources equivalent
Akva South (PCA-South)3	0.000248	0.000695	0.356	235115	Sources equivalent
Akva Kalide (pooled)	0.000277	0.000615	0.451	328402	Sources equivalent

### Sheet: S6f - Chernyakhov Substructure
Supplementary Table S6f. f4 Chernyakhov Population Substructure Tests
f4(Mbuti, Chernyakhiv_type; Anatolian_Source, Balkan_Source). Positive Z indicates the Chernyakhiv subgroup is genetically closer to the Balkan source than to the Anatolian source.
Tests whether Chernyakhiv_main vs Chernyakhiv_outlier show differential Balkan affinity, resolving apparent contradictions between f4 and qpAdm results (§2.2.1).
Chernyakhiv_main = Ukraine_MigrationPeriod_Chernyakhiv.SG; Chernyakhiv_outlier = Ukraine_MigrationPeriod_Chernyakhiv_o.SG (genetic outliers within the Chernyakhov culture).
Chernyakhiv Type	Anatolian Source (pop3)	Balkan Source (pop4)	f4 Estimate	SE	Z-score	p-value	SNPs	Interpretation
Balkan Reference: Bulgaria_EIA (Iron Age)
Chernyakhiv (main)	Gordion	Bulgaria_EIA	0.00175	0.000405	4.326	1.52e-05	181644	Strong Balkan preference
Chernyakhiv (outlier)	Gordion	Bulgaria_EIA	7.9e-05	0.00045	0.175	0.8612	139766	No significant preference
Chernyakhiv (main)	Iznik	Bulgaria_EIA	0.001112	0.00039	2.852	0.0043	177780	Moderate Balkan preference
Chernyakhiv (outlier)	Iznik	Bulgaria_EIA	0.000388	0.000425	0.913	0.3614	136853	No significant preference
Chernyakhiv (main)	Kalehöyük	Bulgaria_EIA	0.001456	0.000571	2.551	0.0108	140992	Moderate Balkan preference
Chernyakhiv (outlier)	Kalehöyük	Bulgaria_EIA	-0.000513	0.000698	-0.735	0.4623	108048	No significant preference
Chernyakhiv (main)	Mardin	Bulgaria_EIA	0.00284	0.000383	7.408	1.28e-13	178093	Strong Balkan preference
Chernyakhiv (outlier)	Mardin	Bulgaria_EIA	0.002076	0.00042	4.94	7.82e-07	137240	Strong Balkan preference
Balkan Reference: Serbia_Roman
Chernyakhiv (main)	Gordion	Serbia_Roman	0.001251	0.00038	3.295	9.83e-04	180298	Strong Balkan preference
Chernyakhiv (outlier)	Gordion	Serbia_Roman	0.000535	0.000414	1.292	0.1965	138982	No significant preference
Chernyakhiv (main)	Iznik	Serbia_Roman	0.000693	0.00035	1.978	0.0479	177032	No significant preference
Chernyakhiv (outlier)	Iznik	Serbia_Roman	0.000955	0.000387	2.469	0.0135	136392	Moderate Balkan preference
Chernyakhiv (main)	Kalehöyük	Serbia_Roman	0.000859	0.000562	1.527	0.1267	139001	No significant preference
Chernyakhiv (outlier)	Kalehöyük	Serbia_Roman	-0.000286	0.000673	-0.425	0.6712	106765	No significant preference
Chernyakhiv (main)	Mardin	Serbia_Roman	0.002435	0.00033	7.382	1.55e-13	177328	Strong Balkan preference
Chernyakhiv (outlier)	Mardin	Serbia_Roman	0.00219	0.000357	6.132	8.69e-10	136871	Strong Balkan preference
Balkan Reference: Serbia_Roman_Rit (Viminacium)
Chernyakhiv (main)	Gordion	Serbia_RomanRit	0.000578	0.000546	1.057	0.2904	141858	No significant preference
Chernyakhiv (outlier)	Gordion	Serbia_RomanRit	0.000326	0.000601	0.543	0.5874	110023	No significant preference
Chernyakhiv (main)	Iznik	Serbia_RomanRit	2.1e-05	0.000552	0.038	0.9693	140996	No significant preference
Chernyakhiv (outlier)	Iznik	Serbia_RomanRit	0.000587	0.000601	0.978	0.3281	109304	No significant preference
Chernyakhiv (main)	Kalehöyük	Serbia_RomanRit	0.000146	0.000745	0.196	0.8443	107856	No significant preference
Chernyakhiv (outlier)	Kalehöyük	Serbia_RomanRit	-0.000374	0.00087	-0.43	0.6671	83398	No significant preference
Chernyakhiv (main)	Mardin	Serbia_RomanRit	0.00224	0.000506	4.432	9.34e-06	141388	Strong Balkan preference
Chernyakhiv (outlier)	Mardin	Serbia_RomanRit	0.002352	0.000579	4.062	4.87e-05	109741	Strong Balkan preference
Control: Anatolian source comparison (no Chernyakhiv)
Control (Anatolian internal)	Gordion	Bulgaria_EIA	0.000264	0.000234	1.128	0.2593	769808	No significant preference

### Sheet: S6g - Second Source ID
Supplementary Table S6g. f4 Second Source Identification
f4(Mbuti, PCA-South; Chernyakhiv, Candidate_Source). Positive Z indicates PCA-South has excess affinity to the candidate source beyond Chernyakhiv.
Identifies which populations best serve as a second ancestry source for the Aquae Calidae PCA-South subcluster beyond Chernyakhiv. Supports §2.2.1.
Quality ratings: EXCELLENT (Z≥3), GOOD (Z≥2), Weak (1≤Z<2), Neutral (|Z|<1), Strong negative (Z≤-2, i.e. anti-source).
Candidate Source	Source Type	f4 Estimate	SE	Z-score	p-value	SNPs	Quality as Second Source
Bulgaria_EIA	Balkan	0.001445	0.000455	3.173	0.0015	186652	BEST (Z≥3)
Serbia_Roman	Balkan	0.000629	0.000445	1.413	0.1576	184298	Weak (1≤Z<2)
Serbia_RomanRit	Balkan	0.000752	0.00056	1.343	0.1793	142988	Weak (1≤Z<2)
Kalehöyük	Anatolian	0.000277	0.000609	0.456	0.6486	146237	Neutral (|Z|<1)
Gordion	Anatolian	0.0002	0.000484	0.413	0.6798	186331	Neutral (|Z|<1)
Mardin	Anatolian	-0.001215	0.000466	-2.609	0.0091	181442	Strong negative (Z≤-2)

### Sheet: S6h - Anatolia vs Balkan
Supplementary Table S6h. f4 Direct Anatolian vs. Balkan Source Comparison
f4(Mbuti, PCA-South; Anatolian_Source, Balkan_Source). Positive Z indicates PCA-South shares more alleles with the Balkan source; negative Z indicates Anatolian preference.
Head-to-head comparison of Anatolian vs. Balkan proxy populations. Supports discussion of second source identity in §2.2.1 and §3.
Anatolian Source (pop3)	Balkan Source (pop4)	f4 Estimate	SE	Z-score	p-value	SNPs	Preferred Source	Interpretation
Anatolian Source: Gordion
Gordion	Bulgaria_EIA	0.000635	0.00021	3.02	0.0025	1022085	Balkan	Strong Balkan preference
Gordion	Serbia_RomanRit	0.000468	0.000258	1.813	0.0699	788167	Balkan	No clear preference
Gordion	Serbia_Roman	0.000173	0.000176	0.981	0.3266	1014554	Balkan	No clear preference
Anatolian Source: Kalehöyük
Kalehöyük	Bulgaria_EIA	0.00065	0.000285	2.277	0.0228	788149	Balkan	Moderate Balkan preference
Kalehöyük	Serbia_RomanRit	0.00043	0.000341	1.258	0.2082	593680	Balkan	No clear preference
Kalehöyük	Serbia_Roman	0.000125	0.000262	0.476	0.6342	777123	Balkan	No clear preference
Anatolian Source: Mardin
Mardin	Bulgaria_EIA	0.002118	0.00019	11.126	9.37e-29	1000725	Balkan	Strong Balkan preference
Mardin	Serbia_Roman	0.001613	0.000157	10.295	7.44e-25	996938	Balkan	Strong Balkan preference
Mardin	Serbia_RomanRit	0.001906	0.000252	7.564	3.90e-14	785307	Balkan	Strong Balkan preference
