## Supplemental Table S7 Sample Information for "Paleogenomic Evidence for Genetic Heterogeneity and Prior Admixture in Gothic-Associated Communities of Late Antique Bulgaria"

### Sheet: ReadMe
Supplementary Table S7. Sample Information for Gothic-Associated Individuals
This table provides complete laboratory and bioinformatic metadata for all individuals
from Gothic-associated archaeological contexts at Aquae Calidae and the Aul of Khan Omurtag.
Sheet: Gothic_Samples — Full per-individual metadata following Reich Lab / AADR conventions
Column Definitions:
Genetic ID	Unique laboratory identifier with processing suffix
Master ID	Stable identifier across processing batches
Skeletal Code	Field/museum inventory number
Skeletal Element	Sampled skeletal element
Dating Method	Direct radiocarbon or archaeological context
Date Mean (BP)	Mean calibrated date in years before 1950 CE
Date SD (BP)	Standard deviation of date estimate
Full Date	Calibrated range or archaeological date range
Age/Sex (Morphological)	Osteological age and sex assessment
Group ID	Population label for genetic analysis
Locality	Archaeological site name
1240k Coverage	Mean coverage on 1.15M autosomal targets
Off-Target Coverage	Mean coverage on non-targeted autosomal SNPs
Autosomal SNPs Hit	Number of autosomal target SNPs covered
Molecular Sex	Genetic sex determination
Y Haplogroup (Terminal)	Y-chromosome terminal mutation (Yfull)
Y Haplogroup (ISOGG)	Y-chromosome haplogroup (ISOGG v15.73)
mtDNA Haplogroup	Mitochondrial haplogroup (HaploGrep2, PhyloTree 17)
Damage Rate (1st nt)	C-to-T damage at first position on 1240k targets
Assessment	Quality assessment: PASS / CRITICAL / FAIL

### Sheet: Gothic_Samples
Genetic ID	Master ID	Skeletal Code	Skeletal Element	Dating Method	Date Mean (BP)	Date SD (BP)	Full Date	Age/Sex (Morphological)	Group ID	Locality	Political Entity	Lat.	Long.	Data Type	No. Libraries	1240k Coverage	Off-Target Coverage	Autosomal SNPs Hit	Mean Sequence Length	Molecular Sex	Y Haplogroup (Terminal)	Y Haplogroup (ISOGG)	mtDNA Coverage	mtDNA Haplogroup	mtDNA Match to Consensus	Damage Rate (1st nt)	Sex Ratio [Y/(Y+X)]	ANGSD Contamination	hapConX Contamination	Library Type	Library IDs	Endogenous Content	Assessment	Assessment Warnings	Skeletal Element	DNA Extraction Method	UDG Treatment (DS)	Library Prep Method (DS)	Library Prep Method (SS)	Capture Reagent	Sequencing Platform (DS)	Sequencing Platform (SS)	Read Length (DS)	Read Length (SS)	Shotgun % Mapping to hg19	mtDNA C-to-T Damage (1st base)	1240K C-to-T Damage (1st base)	Library IDs (all PASS)
I40570.TW	I40570	AK 12	tooth	Context: Archaeological	1600	87	200-500 CE	..	Bulgaria_LAntiquity_Gothic_oLevant.TW	Akva Kalide (Aquae Calidae) (Burgas)	Bulgaria	42.6118	27.3934	Twist1.4M	2	1.8771	0.0225	930526	..	M	J-Z1884	J1a2a1a2d2b2b2~	97.625	I5b1	[0.963,0.984]	0.086	0.353	[0.001,0.006]	n/a (not computed)	ds.half	S40570.Y1.E1.L1,S40570.Y1.E2.L1	0.02859,0.02573	PASS	..	tooth	Rohland 2018 (Dabney Buffer, silica beads)	partial	Rohland 2015; silica coated magnetic beads and 7x volume PB (Qiagen) for cleanups, Bst2.0 in smaller volume, 100ul total	n/a (ds only)	Rohland 2022		n/a (ds only)		n/a (ds only)	0.0286; 0.0257	0.0975–0.1130	0.0825–0.0870	S40570.Y1.E1.L1,S40570.Y1.E2.L1
I40571.TW	I40571	AK 14	tooth	Context: Archaeological	1600	87	200-500 CE	..	Bulgaria_LAntiquity_Gothic.TW	Akva Kalide (Aquae Calidae) (Burgas)	Bulgaria	42.6118	27.3934	Twist1.4M	2	1.2467	0.0134	780283	..	M	I-P78	I2a1b1a2a1	65.651	T2b4+152	[0.965,0.983]	0.087	0.359	[0.001,0.008]	n/a (not computed)	ds.half	S40571.Y1.E1.L1,S40571.Y1.E2.L1	0.01802,0.01824	PASS	..	tooth	Rohland 2018 (Dabney Buffer, silica beads)	partial	Rohland 2015; silica coated magnetic beads and 7x volume PB (Qiagen) for cleanups, Bst2.0 in smaller volume, 100ul total	n/a (ds only)	Rohland 2022		n/a (ds only)		n/a (ds only)	0.0180; 0.0182	0.1000–0.1015	0.0860–0.0900	S40571.Y1.E1.L1,S40571.Y1.E2.L1
I40572.TW	I40572	AK 15	tooth	Context: Archaeological	1600	87	200-500 CE	..	Bulgaria_LAntiquity_Gothic.TW	Akva Kalide (Aquae Calidae) (Burgas)	Bulgaria	42.6118	27.3934	Twist1.4M	2	0.7383	0.0072	566824	..	M	I1	I1	34.196	H6a1a	[0.951,0.983]	0.143	0.361	[0,0.004]	n/a (not computed)	ds.half	S40572.Y1.E1.L1,S40572.Y1.E2.L1	0.01297,0.01308	PASS	..	tooth	Rohland 2018 (Dabney Buffer, silica beads)	partial	Rohland 2015; silica coated magnetic beads and 7x volume PB (Qiagen) for cleanups, Bst2.0 in smaller volume, 100ul total	n/a (ds only)	Rohland 2022		n/a (ds only)		n/a (ds only)	0.0130; 0.0131	0.1165–0.1165	0.1370–0.1410	S40572.Y1.E1.L1,S40572.Y1.E2.L1
I40573.TW	I40573	AK 17	tooth	Context: Archaeological	1600	87	200-500 CE	..	Bulgaria_LAntiquity_Gothic.TW	Akva Kalide (Aquae Calidae) (Burgas)	Bulgaria	42.6118	27.3934	Twist1.4M	2	0.0772	0.0009	84679	..	M	E-Y19508	E1b1b1a1b1a15~	8.468	H14a	[0.948,0.995]	0.104	0.358	n/a (10 SNPs)	n/a (not computed)	ds.half	S40573.Y1.E1.L1,S40573.Y1.E2.L1	0.00155,0.0018	PASS	..	tooth	Rohland 2018 (Dabney Buffer, silica beads)	partial	Rohland 2015; silica coated magnetic beads and 7x volume PB (Qiagen) for cleanups, Bst2.0 in smaller volume, 100ul total	n/a (ds only)	Rohland 2022		n/a (ds only)		n/a (ds only)	0.0016; 0.0018	0.0960–0.1235	0.1075–0.1115	S40573.Y1.E1.L1,S40573.Y1.E2.L1
I40575.TW	I40575	AK 21	tooth	Context: Archaeological	1600	87	200-500 CE	..	Bulgaria_LAntiquity_Gothic.TW	Akva Kalide (Aquae Calidae) (Burgas)	Bulgaria	42.6118	27.3934	Twist1.4M	2	0.0535	0.0007	59653	..	M	N-L708	N1a1a1a	42.682	T2d2	[0.972,0.988]	0.068	0.362	n/a (6 SNPs)	n/a (not computed)	ds.half	S40575.Y1.E1.L1,S40575.Y1.E2.L1	0.00031,0.00062	PASS	..	tooth	Rohland 2018 (Dabney Buffer, silica beads)	partial	Rohland 2015; silica coated magnetic beads and 7x volume PB (Qiagen) for cleanups, Bst2.0 in smaller volume, 100ul total	n/a (ds only)	Rohland 2022		n/a (ds only)		n/a (ds only)	0.0003; 0.0006	0.0805–0.0825	0.0710–0.0715	S40575.Y1.E1.L1,S40575.Y1.E2.L1
I41134.TW	I41134	AK 01	cochlea	Context: Archaeological	1600	87	200-500 CE	..	Bulgaria_LAntiquity_Gothic.TW	Akva Kalide (Aquae Calidae) (Burgas)	Bulgaria	42.6118	27.3934	Twist1.4M	2	6.8032	0.0741	1087236	..	M	I-Y22019	I1a2a1a1d2a1b~	98.336	H7c	[0.906,0.946]	0.16	0.388	[0.005,0.008]	n/a (not computed)	ds.half	S41134.Y1.E1.L1,S41134.Y1.E2.L1	0.52637,0.52993	PASS	mtcontam=[0.906,0.946], ANGSD=[0.005,0.008]	petrous (cochlea)	Rohland 2018 (Dabney Buffer, silica beads)	partial	Rohland 2015; silica coated magnetic beads and 7x volume PB (Qiagen) for cleanups, Bst2.0 in smaller volume, 100ul total	n/a (ds only)	Rohland 2022		n/a (ds only)		n/a (ds only)	0.5264; 0.5299	0.1325–0.1415	0.1515–0.1610	S41134.Y1.E1.L1,S41134.Y1.E2.L1
I41135.TW	I41135	AK 02	cochlea	Context: Archaeological	1600	87	200-500 CE	..	Bulgaria_LAntiquity_Gothic.TW	Akva Kalide (Aquae Calidae) (Burgas)	Bulgaria	42.6118	27.3934	Twist1.4M	2	8.5637	0.105	1108565	..	M	C-V182	C1a2a	178.512	H	[0.939,0.97]	0.132	0.378	[0.003,0.006]	n/a (not computed)	ds.half	S41135.Y1.E1.L1,S41135.Y1.E2.L1	0.58397,0.58578	PASS	mtcontam=[0.939,0.97]	petrous (cochlea)	Rohland 2018 (Dabney Buffer, silica beads)	partial	Rohland 2015; silica coated magnetic beads and 7x volume PB (Qiagen) for cleanups, Bst2.0 in smaller volume, 100ul total	n/a (ds only)	Rohland 2022		n/a (ds only)		n/a (ds only)	0.5840; 0.5858	0.1075–0.1330	0.1200–0.1450	S41135.Y1.E1.L1,S41135.Y1.E2.L1
I41136.TW	I41136	AK 03	cochlea	Context: Archaeological	1600	87	200-500 CE	..	Bulgaria_LAntiquity_Gothic.TW	Akva Kalide (Aquae Calidae) (Burgas)	Bulgaria	42.6118	27.3934	Twist1.4M	2	8.2772	0.0951	1105419	..	M	C-F15182	C1a2b1b	98.741	HV15	[0.914,0.957]	0.138	0.391	[0.003,0.006]	n/a (not computed)	ds.half	S41136.Y1.E1.L1,S41136.Y1.E2.L1	0.52364,0.54207	PASS	mtcontam=[0.914,0.957]	petrous (cochlea)	Rohland 2018 (Dabney Buffer, silica beads)	partial	Rohland 2015; silica coated magnetic beads and 7x volume PB (Qiagen) for cleanups, Bst2.0 in smaller volume, 100ul total	n/a (ds only)	Rohland 2022		n/a (ds only)		n/a (ds only)	0.5236; 0.5421	0.1345–0.1360	0.1420–0.1430	S41136.Y1.E1.L1,S41136.Y1.E2.L1
I41137.TW	I41137	AK 04	cochlea	Context: Archaeological	1600	87	200-500 CE	..	Bulgaria_LAntiquity_Gothic.TW	Akva Kalide (Aquae Calidae) (Burgas)	Bulgaria	42.6118	27.3934	Twist1.4M	2	3.6536	0.0489	1029078	..	M	J-Z6274	J2a1a1a2b2a2b2b2~	86.6	H7	[0.945,0.974]	0.176	0.359	[0.004,0.009]	n/a (not computed)	ds.half	S41137.Y1.E1.L1,S41137.Y1.E2.L1	0.17589,0.17272	PASS	mtcontam=[0.945,0.974]	petrous (cochlea)	Rohland 2018 (Dabney Buffer, silica beads)	partial	Rohland 2015; silica coated magnetic beads and 7x volume PB (Qiagen) for cleanups, Bst2.0 in smaller volume, 100ul total	n/a (ds only)	Rohland 2022		n/a (ds only)		n/a (ds only)	0.1759; 0.1727	0.1470–0.1490	0.1615–0.1645	S41137.Y1.E1.L1,S41137.Y1.E2.L1
I41138.TW	I41138	AK 05	cochlea	Context: Archaeological	1600	87	200-500 CE	..	Bulgaria_LAntiquity_Gothic.TW	Akva Kalide (Aquae Calidae) (Burgas)	Bulgaria	42.6118	27.3934	Twist1.4M	2	9.4963	0.1277	1107019	..	F	..	..	175.636	H1c12	[0.938,0.969]	0.091	0.007	n/a (female)	n/a (female)	ds.half	S41138.Y1.E1.L1,S41138.Y1.E2.L1	0.42049,0.43947	PASS	mtcontam=[0.938,0.969]	petrous (cochlea)	Rohland 2018 (Dabney Buffer, silica beads)	partial	Rohland 2015; silica coated magnetic beads and 7x volume PB (Qiagen) for cleanups, Bst2.0 in smaller volume, 100ul total	n/a (ds only)	Rohland 2022		n/a (ds only)		n/a (ds only)	0.4205; 0.4395	0.0875–0.0885	0.0930–0.0935	S41138.Y1.E1.L1,S41138.Y1.E2.L1
I41139.TW	I41139	AK 06	cochlea	Context: Archaeological	1600	87	200-500 CE	..	Bulgaria_LAntiquity_Gothic.TW	Akva Kalide (Aquae Calidae) (Burgas)	Bulgaria	42.6118	27.3934	Twist1.4M	2	9.9605	0.1346	1110086	..	M	L-FGC36845	L1b1	131.574	H11a2a2	[0.938,0.966]	0.102	0.41	[0.003,0.005]	n/a (not computed)	ds.half	S41139.Y1.E1.L1,S41139.Y1.E2.L1	0.6748,0.61801	PASS	mtcontam=[0.938,0.966]	petrous (cochlea)	Rohland 2018 (Dabney Buffer, silica beads)	partial	Rohland 2015; silica coated magnetic beads and 7x volume PB (Qiagen) for cleanups, Bst2.0 in smaller volume, 100ul total	n/a (ds only)	Rohland 2022		n/a (ds only)		n/a (ds only)	0.6748; 0.6180	0.1025–0.1025	0.1035–0.1045	S41139.Y1.E1.L1,S41139.Y1.E2.L1
I41146.TW	I41146	AK 07	cochlea	Context: Archaeological	1600	87	200-500 CE	..	Bulgaria_LAntiquity_Gothic.TW	Akva Kalide (Aquae Calidae) (Burgas)	Bulgaria	42.6118	27.3934	Twist1.4M	2	8.8792	0.1232	1111342	..	F	..	..	192.656	H1b2	[0.927,0.959]	0.086	0.006	n/a (female)	n/a (female)	ds.half	S41146.Y1.E1.L1,S41146.Y1.E2.L1	0.57047,0.49823	PASS	mtcontam=[0.927,0.959]	petrous (cochlea)	Rohland 2018 (Dabney Buffer, silica beads)	partial	Rohland 2015; silica coated magnetic beads and 7x volume PB (Qiagen) for cleanups, Bst2.0 in smaller volume, 100ul total	n/a (ds only)	Rohland 2022		n/a (ds only)		n/a (ds only)	0.5705; 0.4982	0.0860–0.0865	0.0830–0.0845	S41146.Y1.E1.L1,S41146.Y1.E2.L1
I41147.TW	I41147	AK 08	cochlea	Context: Archaeological	1600	87	200-500 CE	..	Bulgaria_LAntiquity_Gothic.TW	Akva Kalide (Aquae Calidae) (Burgas)	Bulgaria	42.6118	27.3934	Twist1.4M	2	0.9896	0.0146	667215	..	F	..	..	35.735	U7b	[0.896,0.961]	0.195	0.009	n/a (female)	n/a (female)	ds.half	S41147.Y1.E1.L1,S41147.Y1.E2.L1	0.04706,0.07229	PASS	mtcontam=[0.896,0.961]	petrous (cochlea)	Rohland 2018 (Dabney Buffer, silica beads)	partial	Rohland 2015; silica coated magnetic beads and 7x volume PB (Qiagen) for cleanups, Bst2.0 in smaller volume, 100ul total	n/a (ds only)	Rohland 2022		n/a (ds only)		n/a (ds only)	0.0471; 0.0723	0.1580–0.1730	0.1780–0.1835	S41147.Y1.E1.L1,S41147.Y1.E2.L1
I41148.TW	I41148	AK 09	cochlea	Context: Archaeological	1600	87	200-500 CE	..	Bulgaria_LAntiquity_Gothic_contam.TW	Akva Kalide (Aquae Calidae) (Burgas)	Bulgaria	42.6118	27.3934	Twist1.4M	2	1.7205	0.0229	836826	..	M	I-Y14158	I2	41.732	H+16311	[0.906,0.95]	0.184	0.37	[0.016,0.029]	n/a (not computed)	ds.half	S41148.Y1.E1.L1,S41148.Y1.E2.L1	0.13006,0.12211	QUESTIONABLE	ANGSD=[0.016,0.029], mtcontam=[0.906,0.95]	petrous (cochlea)	Rohland 2018 (Dabney Buffer, silica beads)	partial	Rohland 2015; silica coated magnetic beads and 7x volume PB (Qiagen) for cleanups, Bst2.0 in smaller volume, 100ul total	n/a (ds only)	Rohland 2022		n/a (ds only)		n/a (ds only)	0.1301; 0.1221	0.1365–0.1860	0.1465–0.1925	S41148.Y1.E1.L1,S41148.Y1.E2.L1
I41149.TW	I41149	AK 10	cochlea	Context: Archaeological	1600	87	200-500 CE	..	Bulgaria_LAntiquity_Gothic.TW	Akva Kalide (Aquae Calidae) (Burgas)	Bulgaria	42.6118	27.3934	Twist1.4M	2	8.3957	0.0987	1105761	..	M	C-F9721	C2a1a1b1a2a	115.455	U4a2	[0.984,0.999]	0.117	0.397	[0.002,0.004]	n/a (not computed)	ds.half	S41149.Y1.E1.L1,S41149.Y1.E2.L1	0.36091,0.36578	PASS	..	petrous (cochlea)	Rohland 2018 (Dabney Buffer, silica beads)	partial	Rohland 2015; silica coated magnetic beads and 7x volume PB (Qiagen) for cleanups, Bst2.0 in smaller volume, 100ul total	n/a (ds only)	Rohland 2022		n/a (ds only)		n/a (ds only)	0.3609; 0.3658	0.1225–0.1225	0.1145–0.1150	S41149.Y1.E1.L1,S41149.Y1.E2.L1
I41150.TW	I41150	AK 11	cochlea	Context: Archaeological	1600	87	200-500 CE	..	Bulgaria_LAntiquity_Gothic.TW	Akva Kalide (Aquae Calidae) (Burgas)	Bulgaria	42.6118	27.3934	Twist1.4M	2	6.2874	0.0752	1104709	..	M	R-F2791	R2a2a1a	89.773	H55b	[0.969,0.992]	0.129	0.373	[0.003,0.005]	n/a (not computed)	ds.half	S41150.Y1.E1.L1,S41150.Y1.E2.L1	0.34087,0.35186	PASS	..	petrous (cochlea)	Rohland 2018 (Dabney Buffer, silica beads)	partial	Rohland 2015; silica coated magnetic beads and 7x volume PB (Qiagen) for cleanups, Bst2.0 in smaller volume, 100ul total	n/a (ds only)	Rohland 2022		n/a (ds only)		n/a (ds only)	0.3409; 0.3519	0.1255–0.1265	0.1265–0.1335	S41150.Y1.E1.L1,S41150.Y1.E2.L1
I41151.TW	I41151	AK 13	cochlea	Context: Archaeological	1600	87	200-500 CE	..	Bulgaria_LAntiquity_Gothic.TW	Akva Kalide (Aquae Calidae) (Burgas)	Bulgaria	42.6118	27.3934	Twist1.4M	2	7.5445	0.0822	1102714	..	M	G-FGC2915	G2b2	87.781	T2b5	[0.95,0.974]	0.148	0.392	[0.004,0.007]	n/a (not computed)	ds.half	S41151.Y1.E1.L1,S41151.Y1.E2.L1	0.30462,0.31143	PASS	mtcontam=[0.95,0.974]	petrous (cochlea)	Rohland 2018 (Dabney Buffer, silica beads)	partial	Rohland 2015; silica coated magnetic beads and 7x volume PB (Qiagen) for cleanups, Bst2.0 in smaller volume, 100ul total	n/a (ds only)	Rohland 2022		n/a (ds only)		n/a (ds only)	0.3046; 0.3114	0.1440–0.1440	0.1420–0.1435	S41151.Y1.E1.L1,S41151.Y1.E2.L1
I41193.TW	I41193	AK 16	cochlea	Context: Archaeological	1600	87	200-500 CE	..	Bulgaria_LAntiquity_Gothic.TW	Akva Kalide (Aquae Calidae) (Burgas)	Bulgaria	42.6118	27.3934	Twist1.4M	2	8.8238	0.1194	1108334	..	M	R-YP593	R1a1a1b1a1a1c1h~	175.943	I5a2	[0.989,0.999]	0.093	0.411	[0.003,0.004]	n/a (not computed)	ds.half	S41193.Y1.E1.L1,S41193.Y1.E2.L1	0.57037,0.58286	PASS	..	petrous (cochlea)	Rohland 2018 (Dabney Buffer, silica beads)	partial	Rohland 2015; silica coated magnetic beads and 7x volume PB (Qiagen) for cleanups, Bst2.0 in smaller volume, 100ul total	n/a (ds only)	Rohland 2022		n/a (ds only)		n/a (ds only)	0.5704; 0.5829	0.0935–0.0935	0.0945–0.0970	S41193.Y1.E1.L1,S41193.Y1.E2.L1
I41194.TW	I41194	AK 19	cochlea	Context: Archaeological	1600	87	200-500 CE	..	Bulgaria_LAntiquity_Gothic.TW	Akva Kalide (Aquae Calidae) (Burgas)	Bulgaria	42.6118	27.3934	Twist1.4M	2	6.5783	0.0784	1106921	..	M	J-Z8096	J2a1a1a2b2a1a1a~	107.829	L1b1a	[0.972,0.985]	0.112	0.37	[0.003,0.006]	n/a (not computed)	ds.half	S41194.Y1.E1.L1,S41194.Y1.E2.L1	0.33333,0.39189	PASS	..	petrous (cochlea)	Rohland 2018 (Dabney Buffer, silica beads)	partial	Rohland 2015; silica coated magnetic beads and 7x volume PB (Qiagen) for cleanups, Bst2.0 in smaller volume, 100ul total	n/a (ds only)	Rohland 2022		n/a (ds only)		n/a (ds only)	0.3333; 0.3919	0.1115–0.1145	0.1140–0.1145	S41194.Y1.E1.L1,S41194.Y1.E2.L1
I41195.TW	I41195	AK 20	cochlea	Context: Archaeological	1600	87	200-500 CE	..	Bulgaria_LAntiquity_Gothic.TW	Akva Kalide (Aquae Calidae) (Burgas)	Bulgaria	42.6118	27.3934	Twist1.4M	2	7.5119	0.0891	1104481	..	M	J-PF5456	J2a1a1b2a1b1b3a~	247.979	N1b1a	[0.276,0.935]	0.087	0.399	[0.003,0.005]	n/a (not computed)	ds.half	S41195.Y1.E1.L1,S41195.Y1.E2.L1	0.2325,0.22862	PASS	mtcontam=[0.276,0.935], ANGSD=[0.003,0.005]	petrous (cochlea)	Rohland 2018 (Dabney Buffer, silica beads)	partial	Rohland 2015; silica coated magnetic beads and 7x volume PB (Qiagen) for cleanups, Bst2.0 in smaller volume, 100ul total	n/a (ds only)	Rohland 2022		n/a (ds only)		n/a (ds only)	0.2325; 0.2286	0.0790–0.0810	0.0880–0.0885	S41195.Y1.E1.L1,S41195.Y1.E2.L1
I40356.TW	I40356	А-С2-2	long bone	Context: Archaeological	1550	58	300-500 CE	..	Bulgaria_AulKanOmurtag_LAntiquity_Goth_lc.TW	Aul Kan Omurtag (Northeastern Bulgaria, Han Krum Village)	Bulgaria	43.2073	26.8935	Twist1.4M	4	0.0045	0.0001	5215	..	F	..	..	0.26	n/a (<2x)	n/a (<2x)	0.051	0.041	n/a (female)	n/a (female)	ds.half+ss.USER	S40356.Y1.E1.L1,S40356.Y1.E2.L1	0.00011,0.00007	QUESTIONABLE	sexratio=0.041	long bone	Rohland 2018 (Dabney Buffer, silica beads)	partial	Rohland 2015; silica coated magnetic beads and 7x volume PB (Qiagen) for cleanups, Bst2.0 in smaller volume, 100ul total	Gansauge 2020	Rohland 2022		NovaSeq X 25B		2x101, 2x8	0.0001; 0.0001	0.0000–0.2430	0.0490–0.0495	S40356.Y1.E1.L1,S40356.Y1.E2.L1,S40356.Y1.E4.L1,S40356.Y1.E3.L1
I40357.TW	I40357	А-C4-5	long bone	Context: Archaeological	1550	29	300-500 CE	..	Bulgaria_AulKanOmurtag_LAntiquity_Goth.TW	Aul Kan Omurtag (Northeastern Bulgaria, Han Krum Village)	Bulgaria	43.2073	26.8935	Twist1.4M	2	0.2486	0.0037	247430	..	M	R-L723	R2a2b1b2b1	22.793	X2c1	[0.951,0.986]	0.065	0.352	n/a (105 SNPs)	n/a (not computed)	ds.half	S40357.Y1.E1.L1,S40357.Y1.E2.L1	0.01148,0.01213	PASS	..	long bone	Rohland 2018 (Dabney Buffer, silica beads)	partial	Rohland 2015; silica coated magnetic beads and 7x volume PB (Qiagen) for cleanups, Bst2.0 in smaller volume, 100ul total	n/a (ds only)	Rohland 2022		n/a (ds only)		n/a (ds only)	0.0115; 0.0121	0.0600–0.0620	0.0675–0.0685	S40357.Y1.E1.L1,S40357.Y1.E2.L1
I40926.TW	I40926	А-С1-1	tooth	Context: Archaeological	1550	58	300-500 CE	..	Bulgaria_AulKanOmurtag_LAntiquity_Goth.TW	Aul Kan Omurtag (Northeastern Bulgaria, Han Krum Village)	Bulgaria	43.2073	26.8935	Twist1.4M	2	2.9264	0.0466	1046653	..	F	..	..	286.938	H1g1	[0.963,0.984]	0.035	0.006	n/a (female)	n/a (female)	ds.half	S40926.Y1.E1.L1,S40926.Y1.E2.L1	0.12023,0.14197	PASS	..	tooth	Rohland 2018 (Dabney Buffer, silica beads)	partial	Rohland 2015; silica coated magnetic beads and 7x volume PB (Qiagen) for cleanups, Bst2.0 in smaller volume, 100ul total	n/a (ds only)	Rohland 2022		n/a (ds only)		n/a (ds only)	0.1202; 0.1420	0.0555–0.0620	0.0330–0.0365	S40926.Y1.E1.L1,S40926.Y1.E2.L1
I40929.TW	I40929	А-С4-15	tooth	Context: Archaeological	1550	58	300-500 CE	..	Bulgaria_AulKanOmurtag_LAntiquity_Goth.TW	Aul Kan Omurtag (Northeastern Bulgaria, Han Krum Village)	Bulgaria	43.2073	26.8935	Twist1.4M	4	0.0209	0.0006	23575	..	F	..	..	13.069	H+195	[0.948,0.989]	0.18	0.013	n/a (female)	n/a (female)	ds.half+ss.USER	S40929.Y1.E1.L1,S40929.Y1.E2.L1	0.00418,0.00453	PASS	..	tooth	Rohland 2018 (Dabney Buffer, silica beads)	partial	Rohland 2015; silica coated magnetic beads and 7x volume PB (Qiagen) for cleanups, Bst2.0 in smaller volume, 100ul total	Gansauge 2020	Rohland 2022		NovaSeq X 25B		2x101, 2x8	0.0042; 0.0045	0.1780–0.1930	0.1765–0.1860	S40929.Y1.E1.L1,S40929.Y1.E2.L1,S40929.Y1.E4.L1,S40929.Y1.E3.L1
I40932.TW	I40932	А-С4-19	tooth	Context: Archaeological	1550	58	300-500 CE	..	Bulgaria_AulKanOmurtag_LAntiquity_Goth.TW	Aul Kan Omurtag (Northeastern Bulgaria, Han Krum Village)	Bulgaria	43.2073	26.8935	Twist1.4M	2	0.1864	0.0024	191809	..	M	I-FGC67849	I2a1b1a1b1a1a~	28.868	T2b4	[0.989,0.999]	0.164	0.359	n/a (54 SNPs)	n/a (not computed)	ds.half	S40932.Y1.E1.L1,S40932.Y1.E2.L1	0.01346,0.01451	PASS	..	tooth	Rohland 2018 (Dabney Buffer, silica beads)	partial	Rohland 2015; silica coated magnetic beads and 7x volume PB (Qiagen) for cleanups, Bst2.0 in smaller volume, 100ul total	n/a (ds only)	Rohland 2022		n/a (ds only)		n/a (ds only)	0.0135; 0.0145	0.1410–0.1520	0.1465–0.1490	S40932.Y1.E1.L1,S40932.Y1.E2.L1
I41140.TW	I41140	А-С5-27	cochlea	Context: Archaeological	1550	58	300-500 CE	..	Bulgaria_AulKanOmurtag_LAntiquity_Goth.TW	Aul Kan Omurtag (Northeastern Bulgaria, Han Krum Village)	Bulgaria	43.2073	26.8935	Twist1.4M	2	7.7534	0.1085	1111142	..	M	G-FT108576	G2a2b2a3b1	146.425	W6	[0.934,0.971]	0.081	0.388	[0.003,0.005]	n/a (not computed)	ds.half	S41140.Y1.E1.L1,S41140.Y1.E2.L1	0.70892,0.72652	PASS	mtcontam=[0.934,0.971]	ossicle (stapes)	Rohland 2018 (Dabney Buffer, silica beads)	partial	Rohland 2015; silica coated magnetic beads and 7x volume PB (Qiagen) for cleanups, Bst2.0 in smaller volume, 100ul total	n/a (ds only)	Rohland 2022		n/a (ds only)		n/a (ds only)	0.7089; 0.7265	0.0795–0.0815	0.0740–0.0780	S41140.Y1.E1.L1,S41140.Y1.E2.L1
I41198.TW	I41198	А-С2-4	cochlea	Context: Archaeological	1550	29	300-500 CE	..	Bulgaria_AulKanOmurtag_LAntiquity_Goth.TW	Aul Kan Omurtag (Northeastern Bulgaria, Han Krum Village)	Bulgaria	43.2073	26.8935	Twist1.4M	2	8.5863	0.1209	1114071	..	M	R-DF90	R1b1a1b1a1a2b1	291.154	K1a1a	[0.957,0.983]	0.081	0.402	[0.002,0.004]	n/a (not computed)	ds.half	S41198.Y1.E1.L1,S41198.Y1.E2.L1	0.62589,0.64276	PASS	..	petrous (cochlea)	Rohland 2018 (Dabney Buffer, silica beads)	partial	Rohland 2015; silica coated magnetic beads and 7x volume PB (Qiagen) for cleanups, Bst2.0 in smaller volume, 100ul total	n/a (ds only)	Rohland 2022		n/a (ds only)		n/a (ds only)	0.6259; 0.6428	0.0795–0.0815	0.0855–0.0865	S41198.Y1.E1.L1,S41198.Y1.E2.L1
I41199.TW	I41199	А-С4-7	cochlea	Context: Archaeological	1550	29	300-500 CE	..	Bulgaria_AulKanOmurtag_LAntiquity_Goth.TW	Aul Kan Omurtag (Northeastern Bulgaria, Han Krum Village)	Bulgaria	43.2073	26.8935	Twist1.4M	2	7.7737	0.0971	1110953	..	F	..	..	288.454	H5a2	[0.942,0.972]	0.08	0.008	n/a (female)	n/a (female)	ds.half	S41199.Y1.E1.L1,S41199.Y1.E2.L1	0.2625,0.32174	PASS	mtcontam=[0.942,0.972]	petrous (cochlea)	Rohland 2018 (Dabney Buffer, silica beads)	partial	Rohland 2015; silica coated magnetic beads and 7x volume PB (Qiagen) for cleanups, Bst2.0 in smaller volume, 100ul total	n/a (ds only)	Rohland 2022		n/a (ds only)		n/a (ds only)	0.2625; 0.3217	0.0690–0.0710	0.0840–0.0855	S41199.Y1.E1.L1,S41199.Y1.E2.L1
I41200.TW	I41200	А-С4-8	cochlea	Context: Archaeological	1550	29	300-500 CE	..	Bulgaria_AulKanOmurtag_LAntiquity_Goth.TW	Aul Kan Omurtag (Northeastern Bulgaria, Han Krum Village)	Bulgaria	43.2073	26.8935	Twist1.4M	2	8.2441	0.1072	1107207	..	M	I1	I1	287.759	H1a1	[0.926,0.965]	0.083	0.404	[0.002,0.004]	n/a (not computed)	ds.half	S41200.Y1.E1.L1,S41200.Y1.E2.L1	0.49231,0.5045	PASS	mtcontam=[0.926,0.965]	petrous (cochlea)	Rohland 2018 (Dabney Buffer, silica beads)	partial	Rohland 2015; silica coated magnetic beads and 7x volume PB (Qiagen) for cleanups, Bst2.0 in smaller volume, 100ul total	n/a (ds only)	Rohland 2022		n/a (ds only)		n/a (ds only)	0.4923; 0.5045	0.0695–0.0725	0.0845–0.0850	S41200.Y1.E1.L1,S41200.Y1.E2.L1
I41201.TW	I41201	А-С4-10	cochlea	Context: Archaeological	1550	29	300-500 CE	..	Bulgaria_AulKanOmurtag_LAntiquity_Goth.TW	Aul Kan Omurtag (Northeastern Bulgaria, Han Krum Village)	Bulgaria	43.2073	26.8935	Twist1.4M	2	5.5507	0.0851	1071489	..	F	..	..	119.815	H7	[0.913,0.963]	0.112	0.006	n/a (female)	n/a (female)	ds.half	S41201.Y1.E1.L1,S41201.Y1.E2.L1	0.59509,0.67227	PASS	mtcontam=[0.913,0.963]	petrous (cochlea)	Rohland 2018 (Dabney Buffer, silica beads)	partial	Rohland 2015; silica coated magnetic beads and 7x volume PB (Qiagen) for cleanups, Bst2.0 in smaller volume, 100ul total	n/a (ds only)	Rohland 2022		n/a (ds only)		n/a (ds only)	0.5951; 0.6723	0.0785–0.1250	0.0870–0.1300	S41201.Y1.E1.L1,S41201.Y1.E2.L1
I41202.TW	I41202	А-С4-11	cochlea	Context: Archaeological	1550	29	300-500 CE	..	Bulgaria_AulKanOmurtag_LAntiquity_Goth_oNorth.TW	Aul Kan Omurtag (Northeastern Bulgaria, Han Krum Village)	Bulgaria	43.2073	26.8935	Twist1.4M	2	7.2988	0.0865	1100746	..	F	..	..	84.201	U5a1f	[0.878,0.954]	0.136	0.006	n/a (female)	n/a (female)	ds.half	S41202.Y1.E1.L1,S41202.Y1.E2.L1	0.41758,0.34568	PASS	mtcontam=[0.878,0.954]	petrous (cochlea)	Rohland 2018 (Dabney Buffer, silica beads)	partial	Rohland 2015; silica coated magnetic beads and 7x volume PB (Qiagen) for cleanups, Bst2.0 in smaller volume, 100ul total	n/a (ds only)	Rohland 2022		n/a (ds only)		n/a (ds only)	0.4176; 0.3457	0.1280–0.1345	0.1325–0.1375	S41202.Y1.E1.L1,S41202.Y1.E2.L1
I41203.TW	I41203	А-С4-12	cochlea	Context: Archaeological	1550	29	300-500 CE	..	Bulgaria_AulKanOmurtag_LAntiquity_Goth.TW	Aul Kan Omurtag (Northeastern Bulgaria, Han Krum Village)	Bulgaria	43.2073	26.8935	Twist1.4M	2	8.6392	0.12	1106045	..	M	I-Y6229	I1a3a1a2a1b~	121.743	V2b	[0.902,0.948]	0.093	0.402	[0.002,0.003]	n/a (not computed)	ds.half	S41203.Y1.E1.L1,S41203.Y1.E2.L1	0.61996,0.62212	PASS	mtcontam=[0.902,0.948], ANGSD=[0.002,0.003]	petrous (cochlea)	Rohland 2018 (Dabney Buffer, silica beads)	partial	Rohland 2015; silica coated magnetic beads and 7x volume PB (Qiagen) for cleanups, Bst2.0 in smaller volume, 100ul total	n/a (ds only)	Rohland 2022		n/a (ds only)		n/a (ds only)	0.6200; 0.6221	0.0970–0.1035	0.0855–0.0955	S41203.Y1.E1.L1,S41203.Y1.E2.L1
I41204.TW	I41204	А-С4-18	cochlea	Context: Archaeological	1550	58	300-500 CE	..	Bulgaria_AulKanOmurtag_LAntiquity_Goth.TW	Aul Kan Omurtag (Northeastern Bulgaria, Han Krum Village)	Bulgaria	43.2073	26.8935	Twist1.4M	2	6.819	0.0799	1098643	..	F	..	..	122.394	V1a	[0.928,0.963]	0.153	0.007	n/a (female)	n/a (female)	ds.half	S41204.Y1.E1.L1,S41204.Y1.E2.L1	0.4017,0.42335	PASS	mtcontam=[0.928,0.963]	petrous (cochlea)	Rohland 2018 (Dabney Buffer, silica beads)	partial	Rohland 2015; silica coated magnetic beads and 7x volume PB (Qiagen) for cleanups, Bst2.0 in smaller volume, 100ul total	n/a (ds only)	Rohland 2022		n/a (ds only)		n/a (ds only)	0.4017; 0.4234	0.1220–0.1585	0.1350–0.1605	S41204.Y1.E1.L1,S41204.Y1.E2.L1
I41205.TW	I41205	А-С4-20	cochlea	Context: Archaeological	1550	58	300-500 CE	..	Bulgaria_AulKanOmurtag_LAntiquity_Goth.TW	Aul Kan Omurtag (Northeastern Bulgaria, Han Krum Village)	Bulgaria	43.2073	26.8935	Twist1.4M	2	7.3784	0.0939	1098067	..	M	C-Y11606	C2a1a1b1b1	129.244	J1c1b1a	[0.915,0.955]	0.126	0.395	[0.003,0.005]	n/a (not computed)	ds.half	S41205.Y1.E1.L1,S41205.Y1.E2.L1	0.40187,0.42639	PASS	mtcontam=[0.915,0.955]	petrous (cochlea)	Rohland 2018 (Dabney Buffer, silica beads)	partial	Rohland 2015; silica coated magnetic beads and 7x volume PB (Qiagen) for cleanups, Bst2.0 in smaller volume, 100ul total	n/a (ds only)	Rohland 2022		n/a (ds only)		n/a (ds only)	0.4019; 0.4264	0.1265–0.1300	0.1220–0.1235	S41205.Y1.E1.L1,S41205.Y1.E2.L1
I41206.TW	I41206	А-С4-21	cochlea	Context: Archaeological	1550	58	300-500 CE	..	Bulgaria_AulKanOmurtag_LAntiquity_Goth.TW	Aul Kan Omurtag (Northeastern Bulgaria, Han Krum Village)	Bulgaria	43.2073	26.8935	Twist1.4M	2	6.6951	0.0952	1101731	..	F	..	..	142.04	X2b4	[0.972,0.994]	0.147	0.008	n/a (female)	n/a (female)	ds.half	S41206.Y1.E1.L1,S41206.Y1.E2.L1	0.50852,0.50567	PASS	..	petrous (cochlea)	Rohland 2018 (Dabney Buffer, silica beads)	partial	Rohland 2015; silica coated magnetic beads and 7x volume PB (Qiagen) for cleanups, Bst2.0 in smaller volume, 100ul total	n/a (ds only)	Rohland 2022		n/a (ds only)		n/a (ds only)	0.5085; 0.5057	0.1515–0.1555	0.1455–0.1515	S41206.Y1.E1.L1,S41206.Y1.E2.L1
I41230.TW	I41230	А-С5-28	cochlea	Context: Archaeological	1550	58	300-500 CE	..	Bulgaria_AulKanOmurtag_LAntiquity_Goth.TW	Aul Kan Omurtag (Northeastern Bulgaria, Han Krum Village)	Bulgaria	43.2073	26.8935	Twist1.4M	2	9.5033	0.1299	1114572	..	F	..	..	219.333	H	[0.936,0.969]	0.089	0.006	n/a (female)	n/a (female)	ds.half	S41230.Y1.E1.L1,S41230.Y1.E2.L1	0.55019,0.55271	PASS	mtcontam=[0.936,0.969]	ossicle (malleus)	Rohland 2018 (Dabney Buffer, silica beads)	partial	Rohland 2015; silica coated magnetic beads and 7x volume PB (Qiagen) for cleanups, Bst2.0 in smaller volume, 100ul total	n/a (ds only)	Rohland 2022		n/a (ds only)		n/a (ds only)	0.5502; 0.5527	0.0740–0.0760	0.0875–0.0905	S41230.Y1.E1.L1,S41230.Y1.E2.L1
I41235.TW	I41235	А-С5-35	cochlea	Context: Archaeological	1550	58	300-500 CE	..	Bulgaria_AulKanOmurtag_LAntiquity_Goth.TW	Aul Kan Omurtag (Northeastern Bulgaria, Han Krum Village)	Bulgaria	43.2073	26.8935	Twist1.4M	2	8.8797	0.1143	1116796	..	M	J-FGC9918	J2a1a4b	248.116	H20a1a	[0.924,0.959]	0.102	0.392	[0.004,0.006]	n/a (not computed)	ds.half	S41235.Y1.E1.L1,S41235.Y1.E2.L1	0.29812,0.33137	PASS	mtcontam=[0.924,0.959]	petrous (cochlea)	Rohland 2018 (Dabney Buffer, silica beads)	partial	Rohland 2015; silica coated magnetic beads and 7x volume PB (Qiagen) for cleanups, Bst2.0 in smaller volume, 100ul total	n/a (ds only)	Rohland 2022		n/a (ds only)		n/a (ds only)	0.2981; 0.3314	0.1060–0.1060	0.1025–0.1040	S41235.Y1.E1.L1,S41235.Y1.E2.L1
